# Conserved gene expression plasticity in development is more pervasive than expression divergence between species of *Caenorhabditis* nematodes

**DOI:** 10.1101/2025.08.04.668491

**Authors:** Athmaja Viswanath, Daniel D. Fusca, John A. Calarco, Asher D. Cutter

## Abstract

Diverse regulatory mechanisms enable precise spatio-temporal control of gene expression across developmental stages, tissues, and sexes, contributing to the proper development of the organism. Evolutionary divergence leads to species-specific gene expression patterns, even in preserved developmental structures, due to regulatory changes that can disproportionately influence subsets of developmental genetic networks. Here we quantify the evolution of sex-biased and tissue-biased transcriptomes from two tissue types (gonad and soma) for each of two sexes (male and female) from two of the closest known sister species of *Caenorhabditis* nematodes (*C. remanei* and *C. latens*). Differential gene expression and co-expression network analyses identify gene sets with distinct transcriptomic profiles, revealing widespread divergence between these morphologically and developmentally cryptic sister species. The transcriptomic divergence occurs despite most genes showing conserved expression across tissues and sexes. These observations implicate shared selection pressures related to tissue and sex differences as outweighing species-specific selection and developmental system drift in shaping overall transcriptome profiles. Although developmentally-plastic tissue-biased expression profiles are mostly conserved between species, we find that sex-biased genes, particularly male-biased genes, contribute disproportionately to species-differences in gene expression, consistent with a disproportionate role for male-biased selection driving gene expression divergence.
