## Supplementary Table S3 for "Conserved gene expression plasticity in development is more pervasive than expression divergence between species of *Caenorhabditis* nematodes"

### Sheet: Supplementary Table S3
Gene name	baseMean	log2FoldChange	lfcSE	stat	pvalue	padj	mxf
remanei_genome_00008431	45.0902	5.02127	0.570869	8.79583	1.4199e-18	1.81809e-17	1
remanei_genome_00008437	56.215	1.96024	0.427139	4.58923	4.44892e-06	1.75867e-05	1
remanei_genome_00008439	23.5052	5.35492	0.765888	6.99178	2.71414e-12	1.75674e-11	1
remanei_genome_00010647	398.73	4.24297	0.418636	10.1352	3.85408e-24	7.09392e-23	1
remanei_genome_00010649	2083.12	5.94144	0.615624	9.65108	4.86406e-22	7.74305e-21	1
remanei_genome_00013180	510.075	6.16794	0.746668	8.26063	1.44911e-16	1.42254e-15	1
remanei_genome_00013517	1147.36	-1.71051	0.220618	-7.75326	8.95638e-15	7.22645e-14	-1
remanei_genome_00013520	61.9619	-0.00364922	0.26851	-0.0135906	0.989157	0.992527	0
remanei_genome_00013523	53.3553	1.02677	0.356417	2.88082	0.00396644	0.0098161	1
remanei_genome_00013557	33.273	0.403439	0.30182	1.33669	0.181325	0.284801	0
remanei_genome_00013561	17.784	1.25648	0.37092	3.38746	0.000705424	0.00201697	1
remanei_genome_00004457	804.304	-1.15132	0.239579	-4.80559	1.54296e-06	6.26762e-06	-1
remanei_genome_00004739	2157.28	-1.22152	0.24274	-5.03223	4.84807e-07	2.06921e-06	-1
remanei_genome_00007799	420.221	-1.37893	0.199569	-6.90955	4.86201e-12	3.11274e-11	-1
remanei_genome_00007828	114.86	-0.894286	0.296523	-3.0159	0.00256214	0.00658997	-1
remanei_genome_00007866	495.475	-0.446275	0.191438	-2.33117	0.0197443	0.041288	-1
remanei_genome_00008357	902.605	-0.671807	0.228837	-2.93575	0.00332744	0.00833985	-1
remanei_genome_00008386	2519.92	-1.20676	0.203719	-5.92362	3.14925e-09	1.65617e-08	-1
remanei_genome_00009206	1192.06	-0.880607	0.261368	-3.36923	0.00075379	0.00214484	-1
remanei_genome_00010128	20.3741	-0.423385	0.487076	-0.869238	0.384717	0.496926	0
remanei_genome_00011995	156.509	-0.468059	0.333135	-1.40501	0.160018	0.258718	0
remanei_genome_00004230	14.4962	-3.50677	0.706498	-4.9636	6.91997e-07	2.89068e-06	-1
remanei_genome_00004239	10.3661	-3.87369	0.844676	-4.586	4.51813e-06	1.77412e-05	-1
remanei_genome_00004428	22.0803	-4.26304	0.671574	-6.34784	2.18362e-10	1.24869e-09	-1
remanei_genome_00004472	58.7363	-4.54579	0.5434	-8.36547	5.98745e-17	6.18703e-16	-1
remanei_genome_00004473	4.80221	4.79678	1.14021	4.20694	2.58856e-05	8.86431e-05	1
remanei_genome_00019770	99.2123	-5.76374	0.683295	-8.43521	3.30597e-17	3.60596e-16	-1
remanei_genome_00019781	7.7909	-4.3624	1.12419	-3.88046	0.000104257	0.000331932	-1
remanei_genome_00007944	2.39575	1.58292	2.21554	0.71446	0.474943	0.576786	0
remanei_genome_00010091	149.68	-0.215071	0.752325	-0.285875	0.774974	0.837787	0
remanei_genome_00020044	16.4975	1.62626	1.20361	1.35115	0.176646	0.27894	0
remanei_genome_00000199	335.386	5.82301	0.516305	11.2782	1.681e-29	4.5005e-28	1
remanei_genome_00000669	9559.84	6.08942	0.793993	7.66936	1.72852e-14	1.3396e-13	1
remanei_genome_00011893	7.6739	5.42292	1.22503	4.42678	9.56496e-06	3.49923e-05	1
remanei_genome_00012691	1.3093	2.78052	2.29244	1.21291	0.225166	0.330718	0
remanei_genome_00002285	10.0496	0.691462	0.684458	1.01023	0.312383	0.421038	0
remanei_genome_00003886	9.17755	1.19295	0.833718	1.43087	0.152466	0.248761	0
remanei_genome_00011861	2.3086	-1.33445	1.10152	-1.21146	0.225719	0.330718	0
remanei_genome_00019817	3.4198	4.16492	1.66326	2.50407	0.0122773	0.0268822	1
remanei_genome_00020036	6.43627	3.36063	1.0221	3.28798	0.00100909	0.00277734	1
remanei_genome_00013174	11825.4	-1.64862	0.222684	-7.40338	1.32762e-13	9.26257e-13	-1
remanei_genome_00013179	300.411	-1.85469	0.198353	-9.35045	8.72741e-21	1.22392e-19	-1
remanei_genome_00013182	6334.5	-1.84124	0.194885	-9.44784	3.45882e-21	5.22371e-20	-1
remanei_genome_00013549	4997.24	-1.55114	0.221294	-7.00942	2.39306e-12	1.56613e-11	-1
remanei_genome_00013551	102.018	0.0461509	0.385825	0.119616	0.904787	0.939894	0
remanei_genome_00013588	2172.14	-1.1183	0.215876	-5.1803	2.21524e-07	9.88468e-07	-1
remanei_genome_00013291	88.6178	1.00821	0.257086	3.92169	8.79299e-05	0.000282022	1
remanei_genome_00020035	2.37387	2.9263	1.45308	2.01386	0.0440245	0.0844639	0
remanei_genome_00010364	890.212	-0.166449	0.325181	-0.511866	0.608745	0.700294	0
remanei_genome_00010365	2330.61	0.14537	0.449572	0.323352	0.746429	0.815671	0
remanei_genome_00010366	1035.47	-0.17906	0.37532	-0.477087	0.6333	0.715957	0
remanei_genome_00010367	211.413	0.00556135	0.300916	0.0184814	0.985255	0.992166	0
remanei_genome_00010369	438.724	0.119204	0.417416	0.285577	0.775202	0.837787	0
remanei_genome_00003899	228.017	2.54985	0.220811	11.5477	7.58558e-31	2.48217e-29	1
remanei_genome_00003903	7.82646	2.81023	0.789041	3.56157	0.00036864	0.0011078	1
remanei_genome_00016195	5220.67	2.53903	0.29157	8.70814	3.08913e-18	3.79062e-17	1
remanei_genome_00020005	20.3412	3.13163	0.704655	4.4442	8.82206e-06	3.28611e-05	1
remanei_genome_00004463	1.33618	-3.21272	2.01694	-1.59287	0.11119	0.189829	0
remanei_genome_00004804	16.4038	-4.43205	0.677589	-6.54092	6.11418e-11	3.63763e-10	-1
remanei_genome_00004805	151.992	-5.49495	0.689844	-7.9655	1.64553e-15	1.5144e-14	-1
remanei_genome_00007598	9.38063	-4.24774	1.03419	-4.1073	4.00306e-05	0.000135506	-1
remanei_genome_00007601	12.0893	-6.82695	0.951721	-7.17327	7.32277e-13	4.84619e-12	-1
remanei_genome_00015743	809.76	-0.691441	0.23262	-2.97241	0.00295472	0.0074373	-1
remanei_genome_00019354	575.824	-2.29595	0.191789	-11.9713	5.0253e-33	1.8619e-31	-1
remanei_genome_00017350	2.64395	0.937045	1.66684	0.562167	0.574002	0.66948	0
remanei_genome_00004244	8.20446	-0.285983	0.616356	-0.463989	0.642656	0.723755	0
remanei_genome_00004246	6.16819	1.6357	0.608941	2.68614	0.00722829	0.0168947	1
remanei_genome_00019838	15.7414	-0.539928	0.50726	-1.0644	0.287147	0.397017	0
remanei_genome_00004411	5.91203	0.153671	0.665488	0.230915	0.817381	0.873752	0
remanei_genome_00013964	4.1193	2.31001	1.13424	2.03662	0.041688	0.0802426	0
remanei_genome_00007559	103.006	-3.25461	0.439757	-7.40092	1.35243e-13	9.26257e-13	-1
remanei_genome_00007613	2.22071	-3.45866	1.75169	-1.97447	0.048328	0.0918233	0
remanei_genome_00019955	176.601	-5.1235	0.74195	-6.90545	5.00429e-12	3.16939e-11	-1
remanei_genome_00000707	3.65402	1.65243	0.913168	1.80956	0.0703638	0.128709	0
remanei_genome_00019819	1.46784	2.33201	2.17477	1.0723	0.283584	0.394872	0
remanei_genome_00020034	1.53327	1.99805	1.33805	1.49325	0.135373	0.224604	0
remanei_genome_00007917	14.9826	-0.822388	0.598943	-1.37306	0.169732	0.270097	0
remanei_genome_00007967	9.95981	-1.89035	0.615155	-3.07297	0.00211938	0.00558946	-1
remanei_genome_00000452	7.02305	-3.40689	0.962134	-3.54097	0.000398657	0.00118591	-1
remanei_genome_00000455	6.53728	-0.731882	1.01255	-0.722808	0.469798	0.573165	0
remanei_genome_00000701	18.2042	-1.50107	0.57896	-2.5927	0.00952263	0.0214898	-1
remanei_genome_00003306	2228.84	-0.273028	0.235664	-1.15855	0.24664	0.353458	0
remanei_genome_00003307	8315.31	-0.903716	0.20857	-4.33292	1.47142e-05	5.22088e-05	-1
remanei_genome_00003355	7522.74	-0.675334	0.196979	-3.42845	0.000607027	0.00176128	-1
remanei_genome_00011108	363.376	-0.485733	0.366513	-1.32528	0.185077	0.289152	0
remanei_genome_00011110	13.3591	-1.78889	0.734284	-2.43623	0.0148412	0.0320199	-1
remanei_genome_00013925	2.08198	-1.18941	1.02378	-1.16178	0.245325	0.352431	0
remanei_genome_00013927	9.01628	0.844623	0.89481	0.943913	0.345214	0.454461	0
remanei_genome_00013928	3.03673	2.36181	1.10651	2.13447	0.0328047	0.0648389	0
remanei_genome_00019748	2.96823	-3.02425	1.34228	-2.25307	0.0242548	0.0496044	-1
remanei_genome_00007842	8.79906	-4.49189	1.02794	-4.36978	1.24372e-05	4.46679e-05	-1
remanei_genome_00010261	1.50599	1.45813	1.62389	0.897924	0.369226	0.480075	0
remanei_genome_00016996	28.5405	0.186788	0.493056	0.378838	0.704808	0.781793	0
remanei_genome_00017022	2.72299	-2.93698	1.5743	-1.86558	0.0621006	0.115038	0
remanei_genome_00017025	3.0962	-1.00545	1.09693	-0.916604	0.35935	0.469307	0
remanei_genome_00004243	7.84324	2.66943	0.961695	2.77576	0.00550731	0.01324	1
remanei_genome_00019839	4.6775	-2.51662	1.18632	-2.12137	0.0338908	0.0663179	0
remanei_genome_00004245	4.24919	1.72395	1.17888	1.46236	0.143643	0.236329	0
remanei_genome_00019837	2.12197	0.0783021	1.24372	0.0629582	0.9498	0.971236	0
remanei_genome_00004331	3.24161	3.40622	1.12719	3.02187	0.00251218	0.00651839	1
remanei_genome_00004430	7.10582	4.23428	0.953021	4.44301	8.87083e-06	3.28611e-05	1
remanei_genome_00004543	1.5131	-0.126817	1.33772	-0.0948009	0.924473	0.956968	0
remanei_genome_00005568	9.4125	-4.73217	0.981084	-4.82341	1.41128e-06	5.77251e-06	-1
remanei_genome_00007200	782.566	-4.94319	0.642865	-7.6893	1.47941e-14	1.16183e-13	-1
remanei_genome_00007403	69.9663	1.20618	0.471565	2.55781	0.0105333	0.0235898	1
remanei_genome_00007420	3.39673	0.802486	1.0952	0.732732	0.463722	0.569025	0
remanei_genome_00007422	14.1426	1.43143	0.807013	1.77374	0.0761069	0.137085	0
remanei_genome_00007489	16.4809	-1.49495	0.702909	-2.12681	0.0334361	0.0656463	0
remanei_genome_00007494	60.1493	0.390776	0.412872	0.946483	0.343902	0.454167	0
remanei_genome_00000706	1.59463	-1.59828	1.57906	-1.01217	0.311455	0.421038	0
remanei_genome_00000502	3.61788	-2.44551	1.12972	-2.1647	0.0304105	0.0610971	0
remanei_genome_00014270	6.41251	-5.51956	1.36328	-4.04874	5.14949e-05	0.000170689	-1
remanei_genome_00014293	5.54988	1.81246	1.37551	1.31767	0.187614	0.292341	0
remanei_genome_00014297	6.02201	1.40597	1.34968	1.04171	0.297546	0.407568	0
remanei_genome_00014515	716.754	-1.19512	0.213657	-5.59365	2.22345e-08	1.10984e-07	-1
remanei_genome_00017645	1042.42	-2.17239	0.268145	-8.10153	5.42713e-16	5.15578e-15	-1
remanei_genome_00014529	17.9485	-0.537716	0.731866	-0.734719	0.462511	0.569025	0
remanei_genome_00014530	8.31701	1.56924	0.809672	1.93811	0.0526094	0.0993172	0
remanei_genome_00000825	1947.22	-1.8367	0.243092	-7.55556	4.1705e-14	3.07053e-13	-1
remanei_genome_00019907	8.44062	-1.65695	0.718488	-2.30616	0.0211019	0.0437641	-1
remanei_genome_00002433	80.1192	-0.600107	0.290652	-2.0647	0.0389519	0.0756697	0
remanei_genome_00010816	2.22798	2.3237	1.39347	1.66756	0.0954029	0.165759	0
remanei_genome_00010946	1305.83	-0.354456	0.32317	-1.09681	0.272725	0.382464	0
remanei_genome_00011270	12.1544	-2.85131	0.77485	-3.67983	0.000233393	0.000719732	-1
remanei_genome_00011271	2.43075	-4.14107	1.30079	-3.1835	0.00145508	0.00396779	-1
remanei_genome_00011286	3.91907	0.663799	1.00629	0.659651	0.509478	0.609924	0
remanei_genome_00011287	4.06013	-1.68225	1.12118	-1.50043	0.133502	0.222126	0
remanei_genome_00011402	1.84029	-0.279395	1.52661	-0.183017	0.854785	0.900659	0
remanei_genome_00011527	15.8987	-0.522247	0.420471	-1.24205	0.214217	0.321053	0
remanei_genome_00011530	48.5983	-1.04012	0.344762	-3.01691	0.00255363	0.00658997	-1
remanei_genome_00013532	2.79464	1.45771	1.16977	1.24615	0.212709	0.320424	0
remanei_genome_00013572	13.8946	0.19174	0.503916	0.380501	0.703574	0.781793	0
remanei_genome_00013744	356.803	3.69107	0.441018	8.36941	5.79063e-17	6.0905e-16	1
remanei_genome_00013745	376.076	4.21759	0.542296	7.77728	7.4101e-15	6.14726e-14	1
remanei_genome_00013818	1591.58	4.96478	0.62945	7.88749	3.08324e-15	2.63193e-14	1
remanei_genome_00013819	14.6844	-0.0235363	0.503808	-0.0467168	0.962739	0.979367	0
remanei_genome_00008417	10.0968	0.168697	0.663159	0.254384	0.799199	0.859729	0
remanei_genome_00008376	7.97844	5.40114	1.00172	5.39187	6.97268e-08	3.25945e-07	1
remanei_genome_00008392	46.4105	-0.349868	0.363935	-0.961347	0.336378	0.447238	0
remanei_genome_00010268	7.80633	-0.429255	0.848117	-0.506127	0.612768	0.702179	0
remanei_genome_00010272	3.78617	-1.44121	1.17115	-1.23059	0.218475	0.324954	0
remanei_genome_00010254	2.51352	-4.07623	1.21158	-3.36439	0.000767126	0.00216895	-1
remanei_genome_00019364	22.9317	-0.956939	0.37268	-2.56772	0.0102369	0.0230135	-1
remanei_genome_00019365	51.6625	-0.168926	0.349949	-0.482715	0.629298	0.714175	0
remanei_genome_00003315	59.8809	0.0249537	0.381336	0.0654375	0.947826	0.971236	0
remanei_genome_00003364	207.237	0.128047	0.286074	0.447601	0.654441	0.735622	0
remanei_genome_00004372	42.7079	2.77397	0.41726	6.64806	2.96976e-11	1.80329e-10	1
remanei_genome_00019338	13.8383	-2.12975	0.474694	-4.48656	7.23807e-06	2.76833e-05	-1
remanei_genome_00014363	1524.74	6.2022	0.832064	7.45399	9.05584e-14	6.42637e-13	1
remanei_genome_00003877	135.678	-0.805854	0.226687	-3.55491	0.000378103	0.00113047	-1
remanei_genome_00003885	7.80754	1.55074	0.557437	2.78191	0.005404	0.0130449	1
remanei_genome_00003896	7.29792	0.169312	0.744036	0.227559	0.819989	0.874952	0
remanei_genome_00003893	51.2761	2.09964	0.35612	5.89588	3.72684e-09	1.94257e-08	1
remanei_genome_00003914	17.0731	-1.85774	0.617277	-3.00957	0.00261615	0.00669962	-1
remanei_genome_00003919	11.3896	3.60479	1.01853	3.53921	0.000401323	0.00118783	1
remanei_genome_00004009	15.4388	2.00264	0.794078	2.52196	0.0116702	0.0256727	1
remanei_genome_00004045	7.05178	-2.54134	1.19416	-2.12813	0.0333262	0.0656463	0
remanei_genome_00004105	15.3715	0.843249	0.736411	1.14508	0.252177	0.359642	0
remanei_genome_00004129	2.82675	-0.248517	1.27818	-0.19443	0.845839	0.898434	0
remanei_genome_00004142	17.5677	-0.236304	0.570755	-0.414019	0.67886	0.761616	0
remanei_genome_00004154	43.3591	2.9243	0.557872	5.24189	1.58938e-07	7.14613e-07	1
remanei_genome_00004160	7.16683	0.0635649	0.707517	0.0898421	0.928413	0.95936	0
remanei_genome_00004161	15.4198	0.0227414	0.527268	0.0431307	0.965597	0.980581	0
remanei_genome_00004170	7.02677	4.39887	1.11492	3.94545	7.96517e-05	0.000257774	1
remanei_genome_00004192	19.5072	0.702713	0.530124	1.32556	0.184985	0.289152	0
remanei_genome_00004196	2.79598	1.532	1.33775	1.1452	0.252125	0.359642	0
remanei_genome_00004202	38.2821	0.496101	0.370027	1.34071	0.180013	0.283496	0
remanei_genome_00004224	4.07241	1.03083	1.24842	0.825703	0.408973	0.519679	0
remanei_genome_00004218	66.6771	0.472405	0.307891	1.53433	0.124949	0.210874	0
remanei_genome_00004256	15.2264	0.187734	0.458105	0.409805	0.681949	0.762405	0
remanei_genome_00004284	3.71673	1.01435	0.779916	1.30059	0.193399	0.299429	0
remanei_genome_00004275	8.63331	2.283	0.80442	2.83807	0.00453867	0.0111386	1
remanei_genome_00004264	2.7169	1.0203	1.24368	0.820389	0.411994	0.521859	0
remanei_genome_00004311	21.5109	0.690082	0.568701	1.21343	0.224964	0.330718	0
remanei_genome_00004324	52.1072	-0.972972	0.469976	-2.07026	0.0384283	0.0749479	0
remanei_genome_00004342	20.0539	0.87999	0.609964	1.44269	0.149107	0.243956	0
remanei_genome_00004374	40.7527	-1.87746	0.46376	-4.04833	5.15834e-05	0.000170689	-1
remanei_genome_00004388	2.43019	3.22693	1.80856	1.78425	0.0743829	0.135221	0
remanei_genome_00004383	35.8127	-1.94195	0.436587	-4.44802	8.66654e-06	3.27217e-05	-1
remanei_genome_00004402	1.65941	1.75821	1.29946	1.35303	0.176046	0.278739	0
remanei_genome_00004405	5.63516	-1.20992	0.679505	-1.7806	0.0749785	0.135467	0
remanei_genome_00004410	1.97369	-1.88293	1.67222	-1.12601	0.260163	0.367042	0
remanei_genome_00004498	33.808	0.697754	0.561496	1.24267	0.21399	0.321053	0
remanei_genome_00004513	21.4921	2.27732	0.519012	4.3878	1.14502e-05	4.16308e-05	1
remanei_genome_00004512	20.9852	1.19109	0.526597	2.26186	0.0237061	0.0489926	1
remanei_genome_00004541	6.20767	1.52777	1.25481	1.21753	0.223402	0.330117	0
remanei_genome_00004552	15.3329	0.480392	0.590923	0.812953	0.416245	0.524986	0
remanei_genome_00004553	7.81124	0.596701	0.546011	1.09284	0.274465	0.383991	0
remanei_genome_00004579	28.7547	-0.342922	0.602547	-0.569121	0.569274	0.666605	0
remanei_genome_00004584	10.5609	0.760628	0.592812	1.28308	0.199463	0.305152	0
remanei_genome_00004576	6.23067	0.560461	0.953956	0.587512	0.55686	0.655981	0
remanei_genome_00004577	8.68727	-1.63753	0.943037	-1.73644	0.082486	0.145462	0
remanei_genome_00004592	3.1251	1.67647	1.03501	1.61976	0.105283	0.181321	0
remanei_genome_00004621	20.9568	2.75817	0.505279	5.45871	4.79611e-08	2.27815e-07	1
remanei_genome_00004622	2.40675	1.33861	1.37175	0.975844	0.329142	0.440434	0
remanei_genome_00004628	636.16	0.506962	0.247443	2.0488	0.0404817	0.0781761	0
remanei_genome_00004633	15.7257	3.63119	0.682418	5.32107	1.0316e-07	4.74696e-07	1
remanei_genome_00004634	26.4671	2.02483	0.606386	3.33917	0.00084028	0.00234562	1
remanei_genome_00004644	1459.19	-1.1954	0.344198	-3.473	0.000514667	0.00150069	-1
remanei_genome_00004704	109.816	1.50657	0.356612	4.22467	2.39289e-05	8.29065e-05	1
remanei_genome_00004690	8.43483	0.489488	1.051	0.465736	0.641404	0.72373	0
remanei_genome_00004768	83.6979	2.3348	0.307705	7.5878	3.25387e-14	2.42599e-13	1
remanei_genome_00004778	23.3785	-0.98834	0.453351	-2.18008	0.0292516	0.0592069	0
remanei_genome_00004839	10.4634	4.08913	0.825217	4.95523	7.22466e-07	2.98715e-06	1
remanei_genome_00004848	8.02707	-0.210653	0.673816	-0.312627	0.754564	0.823034	0
remanei_genome_00004811	1.90031	1.66272	1.31514	1.26429	0.206127	0.314531	0
remanei_genome_00004817	2.00131	-1.3453	1.57157	-0.856022	0.391985	0.501912	0
remanei_genome_00004919	38.376	-1.36497	0.541306	-2.52163	0.0116813	0.0256727	-1
remanei_genome_00005084	2180.08	0.196073	0.299438	0.654804	0.512594	0.611834	0
remanei_genome_00005154	4.53634	0.952602	0.694423	1.37179	0.170129	0.270097	0
remanei_genome_00005271	8.43772	-0.380628	0.776651	-0.490089	0.624071	0.710982	0
remanei_genome_00005296	1.88307	-0.836867	1.61722	-0.517473	0.604826	0.697147	0
remanei_genome_00005313	1351.8	0.473862	0.313401	1.512	0.130534	0.218423	0
remanei_genome_00005317	6.70377	0.0568641	0.875854	0.0649242	0.948234	0.971236	0
remanei_genome_00005457	2.53587	-0.507218	1.46329	-0.346627	0.728871	0.803942	0
remanei_genome_00005481	18.257	-0.123239	0.683445	-0.18032	0.856902	0.901277	0
remanei_genome_00005819	1.36916	-2.919	1.76126	-1.65733	0.097452	0.168821	0
remanei_genome_00005894	177.846	0.934389	0.486953	1.91885	0.0550036	0.103505	0
remanei_genome_00005955	264.213	0.516821	0.296693	1.74194	0.0815185	0.144622	0
remanei_genome_00005991	2141.38	0.760972	0.291921	2.60677	0.00914008	0.0207857	1
remanei_genome_00006049	660.664	1.14633	0.32124	3.56846	0.000359091	0.00108464	1
remanei_genome_00006240	1.65913	-1.31179	1.58294	-0.828703	0.407272	0.519228	0
remanei_genome_00006432	1.98263	-0.259203	1.5502	-0.167207	0.867207	0.906635	0
remanei_genome_00006436	4936.53	0.0329421	0.546215	0.0603097	0.951909	0.971706	0
remanei_genome_00006468	55.6543	-0.334288	0.297078	-1.12525	0.260481	0.367042	0
remanei_genome_00006466	12.0269	0.708022	0.758675	0.933236	0.350698	0.459025	0
remanei_genome_00006561	18.5493	4.93941	0.987332	5.00278	5.65081e-07	2.39448e-06	1
remanei_genome_00006642	16.2035	4.28057	0.917767	4.66411	3.09957e-06	1.24193e-05	1
remanei_genome_00006616	1.66385	-3.21736	1.35709	-2.37078	0.0177504	0.0376079	-1
remanei_genome_00006682	37.7755	-3.43732	0.435222	-7.89784	2.83784e-15	2.53256e-14	-1
remanei_genome_00006776	24.3592	1.64247	0.663738	2.47457	0.0133395	0.0289925	1
remanei_genome_00006838	1201.86	-4.43397	0.40553	-10.9338	7.94832e-28	1.87263e-26	-1
remanei_genome_00006895	401.173	0.369873	0.210784	1.75475	0.0793019	0.141972	0
remanei_genome_00006898	836.244	-0.571411	0.246707	-2.31615	0.0205498	0.0427698	-1
remanei_genome_00006984	2764.35	-0.856828	0.200136	-4.28123	1.85864e-05	6.51629e-05	-1
remanei_genome_00007002	59.7084	-0.215773	0.425415	-0.507206	0.61201	0.702179	0
remanei_genome_00007007	68.7868	4.00038	0.731382	5.46961	4.51015e-08	2.18485e-07	1
remanei_genome_00007020	88.9806	1.1337	0.675685	1.67785	0.0933756	0.162717	0
remanei_genome_00007053	38.3367	0.334153	0.475579	0.702625	0.48229	0.583303	0
remanei_genome_00007054	12.5317	0.273211	0.396041	0.689856	0.490285	0.590204	0
remanei_genome_00007132	229.631	0.942438	0.47379	1.98915	0.046685	0.0892775	0
remanei_genome_00007141	269.393	5.57468	0.73996	7.53375	4.9304e-14	3.58519e-13	1
remanei_genome_00007190	33.9825	-1.17716	0.430218	-2.73619	0.00621546	0.0147617	-1
remanei_genome_00007217	25.1933	-6.9249	0.909395	-7.61484	2.6401e-14	2.01951e-13	-1
remanei_genome_00007274	7.41919	1.11219	0.945021	1.17689	0.239239	0.344527	0
remanei_genome_00007275	3.20999	0.973635	1.17461	0.828898	0.407162	0.519228	0
remanei_genome_00007299	2.3655	0.162735	0.979746	0.1661	0.868079	0.906635	0
remanei_genome_00007329	21.0194	-5.66662	0.850551	-6.66229	2.69599e-11	1.6541e-10	-1
remanei_genome_00007338	4.59474	0.172463	1.33475	0.12921	0.897191	0.93365	0
remanei_genome_00007319	2.60098	0.0702703	1.91537	0.0366875	0.970734	0.984101	0
remanei_genome_00007368	36.7285	0.544971	0.453984	1.20042	0.229976	0.33446	0
remanei_genome_00007369	5.29946	1.8547	1.01596	1.82556	0.0679166	0.12462	0
remanei_genome_00007344	1.69595	1.10698	1.59281	0.694987	0.487063	0.587869	0
remanei_genome_00007397	3.55019	-2.46247	1.09121	-2.25664	0.0240308	0.0494025	-1
remanei_genome_00007398	3.46944	1.09138	1.27354	0.856966	0.391464	0.501912	0
remanei_genome_00007405	3.62469	-0.8963	1.09834	-0.816051	0.414471	0.52387	0
remanei_genome_00007406	28.8596	0.196193	0.393257	0.498893	0.617855	0.706634	0
remanei_genome_00007423	5.83236	1.35743	0.769895	1.76314	0.0778771	0.139846	0
remanei_genome_00007425	4.5721	1.94208	1.01848	1.90684	0.0565414	0.105723	0
remanei_genome_00007426	19.1893	-0.56697	0.513773	-1.10354	0.269792	0.379253	0
remanei_genome_00007432	15.4452	3.8813	0.97498	3.9809	6.8655e-05	0.000224654	1
remanei_genome_00007433	138.029	2.11351	0.355072	5.95234	2.64333e-09	1.40263e-08	1
remanei_genome_00007434	86.5081	1.53564	0.45656	3.36349	0.000769629	0.00216895	1
remanei_genome_00007440	30.4053	-1.91747	0.53498	-3.58419	0.000338121	0.00103188	-1
remanei_genome_00007446	2.42145	-2.10339	1.22803	-1.71281	0.086747	0.152065	0
remanei_genome_00007453	4.09243	1.28002	0.868496	1.47383	0.140527	0.232303	0
remanei_genome_00007458	37.379	1.65751	0.431401	3.84217	0.000121953	0.000382077	1
remanei_genome_00007461	54.0478	0.304996	0.399245	0.763932	0.444908	0.554019	0
remanei_genome_00007462	20.3767	-0.10713	0.565033	-0.189599	0.849623	0.898434	0
remanei_genome_00007465	21.1027	0.237671	0.447627	0.530958	0.595448	0.687684	0
remanei_genome_00007488	36.0872	1.60201	0.687296	2.33089	0.0197593	0.041288	1
remanei_genome_00007487	3.38418	1.02121	1.14849	0.889181	0.373906	0.484023	0
remanei_genome_00007491	21.361	2.32466	0.750424	3.09779	0.00194967	0.00524362	1
remanei_genome_00007501	12.0979	0.590796	0.561488	1.0522	0.292709	0.402817	0
remanei_genome_00007499	4.62149	1.8902	0.989223	1.91079	0.0560311	0.105103	0
remanei_genome_00007507	30.4818	4.04171	0.674173	5.99506	2.03414e-09	1.09918e-08	1
remanei_genome_00007508	19.831	2.22566	0.488452	4.55656	5.19985e-06	2.01494e-05	1
remanei_genome_00007509	40.914	1.16348	0.388861	2.99202	0.00277137	0.00703592	1
remanei_genome_00007497	34.6337	0.920655	0.44614	2.0636	0.0390553	0.0756697	0
remanei_genome_00007541	17.8381	0.0939379	0.479251	0.19601	0.844603	0.898434	0
remanei_genome_00007512	48.7743	0.125643	0.387734	0.324043	0.745905	0.815671	0
remanei_genome_00007517	42.0129	1.54054	0.45217	3.40699	0.000656835	0.0018872	1
remanei_genome_00007525	5.18659	-0.64303	0.871439	-0.737894	0.460579	0.568723	0
remanei_genome_00014074	126.36	-0.587113	0.264474	-2.21992	0.0264239	0.0536678	0
remanei_genome_00014070	969.085	-1.90386	0.221446	-8.59741	8.15387e-18	9.80129e-17	-1
remanei_genome_00014142	68.0472	1.16819	0.379629	3.0772	0.00208954	0.00554387	1
remanei_genome_00014175	108.896	-4.74481	0.471182	-10.07	7.49565e-24	1.33786e-22	-1
remanei_genome_00014208	17.8984	0.726825	0.589202	1.23357	0.217362	0.324117	0
remanei_genome_00014250	63.5856	0.512275	0.337034	1.51995	0.128523	0.216286	0
remanei_genome_00014333	1467.7	4.19777	0.285941	14.6805	8.59027e-49	1.26492e-46	1
remanei_genome_00014365	3.97663	1.52665	1.34032	1.13902	0.254695	0.362356	0
remanei_genome_00014489	27.8085	-2.26377	0.57052	-3.9679	7.25077e-05	0.000235951	-1
remanei_genome_00014504	18821	-0.0236774	0.207156	-0.114298	0.909002	0.942609	0
remanei_genome_00014558	1.60718	1.63838	1.31141	1.24932	0.211547	0.31949	0
remanei_genome_00014580	2299.73	2.27707	0.259093	8.78861	1.51416e-18	1.89753e-17	1
remanei_genome_00014597	1.28599	-1.74215	1.38918	-1.25409	0.20981	0.317681	0
remanei_genome_00014624	2.12448	-4.47045	1.62677	-2.74804	0.00599519	0.0142962	-1
remanei_genome_00014629	24.5552	7.58243	0.961065	7.88961	3.03134e-15	2.62568e-14	1
remanei_genome_00014673	7.10158	-2.99634	0.999706	-2.99722	0.00272458	0.00694709	-1
remanei_genome_00014663	106.174	6.59171	0.682994	9.6512	4.85835e-22	7.74305e-21	1
remanei_genome_00014743	5.18654	-0.373808	0.760761	-0.49136	0.623172	0.710982	0
remanei_genome_00014808	8.88592	1.89588	0.707422	2.67998	0.00736259	0.0171406	1
remanei_genome_00014827	748.523	-0.978727	0.254038	-3.85268	0.000116834	0.000367996	-1
remanei_genome_00014836	526.59	-0.900898	0.213972	-4.21036	2.5496e-05	8.78196e-05	-1
remanei_genome_00014851	1.38273	2.30798	1.89304	1.21919	0.222771	0.330117	0
remanei_genome_00014911	1.75884	-0.243622	1.38547	-0.175841	0.860419	0.903363	0
remanei_genome_00015083	2.47285	-1.23753	1.43904	-0.859974	0.389804	0.501912	0
remanei_genome_00015095	15611.3	-1.53572	0.274725	-5.59002	2.27044e-08	1.12377e-07	-1
remanei_genome_00015112	2.20652	4.60893	1.59823	2.88378	0.00392935	0.00976536	1
remanei_genome_00015255	6.58888	2.74462	1.2802	2.1439	0.0320413	0.0637578	0
remanei_genome_00015380	8.99131	1.4166	0.566213	2.50189	0.0123532	0.0269483	1
remanei_genome_00015471	1104.26	-0.457781	0.444269	-1.03041	0.302816	0.412867	0
remanei_genome_00015505	56.5325	-1.91022	0.435923	-4.38203	1.17581e-05	4.24879e-05	-1
remanei_genome_00015622	1908.98	6.03445	0.571545	10.5581	4.65848e-26	1.01624e-24	1
remanei_genome_00015656	8469.49	-2.30622	0.201175	-11.4638	2.00569e-30	6.21764e-29	-1
remanei_genome_00015710	10.3283	4.0977	0.896394	4.57131	4.84675e-06	1.89055e-05	1
remanei_genome_00015831	22390.4	5.8478	0.768314	7.61121	2.71542e-14	2.05049e-13	1
remanei_genome_00015981	1.71167	0.646462	1.18775	0.544274	0.586253	0.681071	0
remanei_genome_00016025	579.712	0.270546	0.315253	0.858189	0.390788	0.501912	0
remanei_genome_00016063	172.125	1.35764	0.30532	4.44661	8.72376e-06	3.2728e-05	1
remanei_genome_00016119	13.3648	2.77765	0.708363	3.92122	8.81019e-05	0.000282022	1
remanei_genome_00016206	81.1465	1.71926	0.340585	5.04795	4.46567e-07	1.93403e-06	1
remanei_genome_00016216	3015.6	-0.393724	0.383546	-1.02654	0.304638	0.413438	0
remanei_genome_00016261	802.57	2.40219	0.448822	5.3522	8.68917e-08	4.02986e-07	1
remanei_genome_00016301	4.00131	-0.085944	1.08596	-0.0791411	0.93692	0.966456	0
remanei_genome_00016315	7.53032	3.54577	0.838911	4.22664	2.37209e-05	8.26723e-05	1
remanei_genome_00016344	37.8659	3.06847	0.744495	4.12155	3.76333e-05	0.000128127	1
remanei_genome_00016366	42.3195	0.0798001	0.31822	0.25077	0.801992	0.860425	0
remanei_genome_00016406	2.17183	-0.365998	1.23723	-0.295821	0.767367	0.83391	0
remanei_genome_00016461	1.96121	1.07513	1.56107	0.688717	0.491002	0.590204	0
remanei_genome_00016491	794.562	-0.32052	0.514711	-0.622719	0.53347	0.63222	0
remanei_genome_00016517	11.0592	4.1269	0.919624	4.4876	7.20311e-06	2.76833e-05	1
remanei_genome_00016519	18.3304	0.479478	0.624673	0.767567	0.442744	0.553666	0
remanei_genome_00016523	1.65149	0.00916704	1.63601	0.00560328	0.995529	0.995529	0
remanei_genome_00016518	18.765	0.913598	0.937419	0.974589	0.329764	0.440434	0
remanei_genome_00016587	67.4004	0.357903	0.669667	0.534449	0.593031	0.687374	0
remanei_genome_00016591	8.58093	2.18944	0.909702	2.40676	0.0160947	0.0344719	1
remanei_genome_00016592	1.9163	-1.90832	1.22049	-1.56358	0.117917	0.200586	0
remanei_genome_00016597	1.53985	0.0201797	1.41733	0.0142378	0.98864	0.992527	0
remanei_genome_00016684	7.56081	1.40524	1.15473	1.21694	0.223628	0.330117	0
remanei_genome_00016687	4.24177	-1.13093	1.19926	-0.943025	0.345668	0.454461	0
remanei_genome_00016688	17.6924	0.81388	0.647955	1.25607	0.209089	0.317405	0
remanei_genome_00016692	649.149	0.138002	0.173908	0.793534	0.427467	0.535697	0
remanei_genome_00016673	865.235	-2.24264	0.344852	-6.50321	7.86225e-11	4.58501e-10	-1
remanei_genome_00016726	46.289	-0.109965	0.575796	-0.19098	0.848542	0.898434	0
remanei_genome_00000024	2278.67	-1.01956	0.199735	-5.10457	3.31548e-07	1.46828e-06	-1
remanei_genome_00000109	7.80857	2.15735	0.88935	2.42577	0.0152761	0.0328381	1
remanei_genome_00000130	26.1058	2.49335	0.503252	4.95448	7.25234e-07	2.98715e-06	1
remanei_genome_00000176	3575.1	6.01322	0.674696	8.91248	4.9902e-19	6.68006e-18	1
remanei_genome_00000299	167.345	1.18441	0.291382	4.0648	4.80744e-05	0.000160885	1
remanei_genome_00000380	5084.36	5.44495	0.406873	13.3824	7.65927e-41	5.01257e-39	1
remanei_genome_00000506	3.3517	-0.968058	1.00359	-0.964598	0.334746	0.446076	0
remanei_genome_00000528	21.4465	0.344324	0.450157	0.764898	0.444332	0.554019	0
remanei_genome_00000563	508.301	2.24756	0.78749	2.85408	0.00431616	0.0106369	1
remanei_genome_00000581	3.02087	-0.468346	1.14362	-0.409528	0.682152	0.762405	0
remanei_genome_00000658	505.981	0.595948	0.424472	1.40398	0.160326	0.258718	0
remanei_genome_00000710	201.588	2.13276	0.251404	8.48339	2.18719e-17	2.57651e-16	1
remanei_genome_00000752	5.14352	-0.673103	0.916691	-0.734275	0.462781	0.569025	0
remanei_genome_00000882	799.535	1.07918	0.279735	3.85786	0.000114385	0.00036222	1
remanei_genome_00000971	2.93086	0.71306	1.26491	0.563725	0.572941	0.66948	0
remanei_genome_00001012	6732.46	-2.4045	0.21583	-11.1407	7.95031e-29	2.03597e-27	-1
remanei_genome_00001078	45.7222	-0.241795	0.320882	-0.753534	0.451129	0.56058	0
remanei_genome_00001072	21.5861	0.88701	0.475477	1.86552	0.0621087	0.115038	0
remanei_genome_00001204	210.684	1.3194	0.485404	2.71815	0.00656475	0.0154665	1
remanei_genome_00001222	14190.4	-0.60804	0.247174	-2.45997	0.013895	0.0300888	-1
remanei_genome_00001342	109.366	1.48449	0.458882	3.23501	0.00121637	0.00333229	1
remanei_genome_00001321	1.58935	-0.559086	1.82867	-0.305734	0.759807	0.827221	0
remanei_genome_00001438	3.10462	-0.381225	1.05403	-0.361682	0.71759	0.792984	0
remanei_genome_00001465	626.309	0.317201	0.291973	1.08641	0.277299	0.387036	0
remanei_genome_00001625	2.39203	1.6822	1.20385	1.39735	0.16231	0.261203	0
remanei_genome_00001588	2.35308	0.315682	1.2136	0.26012	0.794771	0.857363	0
remanei_genome_00001825	3964.55	-1.21525	0.183286	-6.63037	3.34848e-11	2.01251e-10	-1
remanei_genome_00001933	507.563	1.49412	0.500158	2.9873	0.00281458	0.00711496	1
remanei_genome_00001884	1.58044	0.575459	1.57797	0.364684	0.715347	0.791992	0
remanei_genome_00002015	26.7122	3.37931	0.720539	4.68999	2.73225e-06	1.10226e-05	1
remanei_genome_00002091	1.34436	-0.069764	1.26857	-0.054994	0.956143	0.97434	0
remanei_genome_00002121	41.4497	3.91467	0.583287	6.71139	1.92774e-11	1.1952e-10	1
remanei_genome_00002105	71.5288	0.587689	0.550611	1.06734	0.285819	0.396289	0
remanei_genome_00002106	100.416	0.789778	0.525402	1.50319	0.13279	0.221568	0
remanei_genome_00002202	4.44658	2.57774	1.40663	1.83257	0.0668663	0.123076	0
remanei_genome_00002203	6314.39	1.6835	0.974421	1.7277	0.0840429	0.147765	0
remanei_genome_00002387	63.8036	0.468352	0.513149	0.912702	0.361399	0.470939	0
remanei_genome_00002737	264.735	-0.400136	0.280407	-1.42698	0.153585	0.249894	0
remanei_genome_00002780	41.9641	0.738181	0.586205	1.25925	0.207939	0.316475	0
remanei_genome_00003049	2.55536	1.64253	1.162	1.41354	0.157497	0.255553	0
remanei_genome_00003105	2451.29	-2.57897	0.252544	-10.212	1.75298e-24	3.44169e-23	-1
remanei_genome_00003384	2.36209	-3.26094	1.16947	-2.78839	0.00529706	0.0128394	-1
remanei_genome_00003400	3.37795	0.655542	1.09553	0.598381	0.549586	0.64871	0
remanei_genome_00003402	3.6657	-1.2203	1.1767	-1.03706	0.299708	0.409578	0
remanei_genome_00003416	687.03	-1.53494	0.254396	-6.03365	1.60293e-09	8.82362e-09	-1
remanei_genome_00003487	58.0369	-1.88973	0.844674	-2.23724	0.0252709	0.0515037	0
remanei_genome_00003593	17.7281	-1.0226	0.657944	-1.55423	0.120129	0.203322	0
remanei_genome_00003642	6129.95	6.33239	0.814465	7.77491	7.5504e-15	6.17665e-14	1
remanei_genome_00003636	22.9247	4.89785	0.817598	5.99054	2.09145e-09	1.11988e-08	1
remanei_genome_00003733	12.4291	-1.74073	0.803554	-2.16629	0.0302891	0.0610968	0
remanei_genome_00010952	34.0979	-0.375307	0.454936	-0.824966	0.409391	0.519679	0
remanei_genome_00011038	1870.22	0.0420389	0.220261	0.190859	0.848636	0.898434	0
remanei_genome_00011044	8.15186	-1.15218	0.659175	-1.74791	0.0804793	0.14353	0
remanei_genome_00011052	1641.51	0.39253	0.286025	1.37236	0.169951	0.270097	0
remanei_genome_00011099	6.95635	-6.01418	1.02591	-5.86227	4.56592e-09	2.35906e-08	-1
remanei_genome_00011107	29.3829	-7.12327	0.925974	-7.69273	1.44025e-14	1.14636e-13	-1
remanei_genome_00011140	8.85899	-3.02738	0.682987	-4.43256	9.31223e-06	3.42806e-05	-1
remanei_genome_00011128	238.209	0.709893	0.386975	1.83447	0.0665845	0.122941	0
remanei_genome_00011205	41.5122	-1.22743	0.460698	-2.66428	0.00771528	0.0178909	-1
remanei_genome_00011298	30.5529	-5.49636	0.845977	-6.49706	8.19052e-11	4.72962e-10	-1
remanei_genome_00011325	50.6324	2.66975	0.488167	5.46894	4.52746e-08	2.18485e-07	1
remanei_genome_00011355	1.61834	-1.1062	1.4727	-0.751138	0.45257	0.561186	0
remanei_genome_00011339	13.7576	-1.35678	0.568135	-2.38813	0.0169344	0.036139	-1
remanei_genome_00011394	2.14107	-1.82228	1.23728	-1.47281	0.140802	0.232303	0
remanei_genome_00011497	16.7481	-2.54659	0.509377	-4.99942	5.75032e-07	2.41924e-06	-1
remanei_genome_00011600	2.38067	1.15264	1.20787	0.954276	0.339944	0.450137	0
remanei_genome_00011849	49.6502	0.0854929	0.251315	0.340182	0.73372	0.80627	0
remanei_genome_00011924	81.6307	-0.853355	0.316073	-2.69987	0.00693668	0.0162777	-1
remanei_genome_00012148	5.39906	1.04515	0.80504	1.29826	0.194197	0.299429	0
remanei_genome_00012198	486.407	0.00738335	0.234415	0.0314969	0.974873	0.986599	0
remanei_genome_00012199	17.8746	1.06433	0.53812	1.97788	0.0479425	0.0913855	0
remanei_genome_00012218	40.9591	3.61333	1.02254	3.53368	0.000409822	0.00120693	1
remanei_genome_00012359	4816.82	-2.36557	0.228611	-10.3476	4.29112e-25	8.71541e-24	-1
remanei_genome_00012524	1388.46	-1.37846	0.261432	-5.27275	1.34397e-07	6.08923e-07	-1
remanei_genome_00012634	264.086	0.143992	0.356664	0.403717	0.686421	0.765723	0
remanei_genome_00012933	29.3732	6.17812	1.02591	6.02212	1.72152e-09	9.38866e-09	1
remanei_genome_00013000	2670.31	-0.726312	0.229696	-3.16206	0.00156658	0.00423265	-1
remanei_genome_00013066	8.55206	1.72551	0.631007	2.73454	0.00624677	0.0147765	1
remanei_genome_00013068	25.514	6.28233	0.848857	7.40093	1.35234e-13	9.26257e-13	1
remanei_genome_00013144	43.658	0.374345	0.597273	0.626756	0.530819	0.630347	0
remanei_genome_00013249	29.0289	0.510765	0.487228	1.04831	0.294496	0.404332	0
remanei_genome_00013214	11.375	-1.00906	0.728842	-1.38447	0.166216	0.266761	0
remanei_genome_00013294	2.42373	-1.01068	1.43727	-0.703196	0.481934	0.583303	0
remanei_genome_00013415	7.24109	3.03978	0.919012	3.30766	0.000940792	0.00260153	1
remanei_genome_00013436	2393.18	-2.4682	0.174006	-14.1846	1.14187e-45	1.34512e-43	-1
remanei_genome_00013435	3728.51	-4.21006	0.32002	-13.1556	1.57991e-39	9.30566e-38	-1
remanei_genome_00013655	14.0005	0.395165	0.592091	0.667405	0.504513	0.60521	0
remanei_genome_00013652	6.18104	-0.735193	0.726865	-1.01146	0.311797	0.421038	0
remanei_genome_00013656	31.8752	0.11717	0.462215	0.253497	0.799884	0.859729	0
remanei_genome_00013620	2938.14	-5.18289	0.54943	-9.43321	3.97725e-21	5.8565e-20	-1
remanei_genome_00013662	226.052	6.38155	0.605923	10.5319	6.15556e-26	1.29487e-24	1
remanei_genome_00013679	8.16376	-1.51818	0.636852	-2.38388	0.0171312	0.036427	-1
remanei_genome_00013724	3544.55	-2.76563	0.216053	-12.8007	1.62494e-37	7.97573e-36	-1
remanei_genome_00013749	9116.89	5.80935	0.584824	9.9335	2.9761e-23	5.15566e-22	1
remanei_genome_00013762	15930	6.23803	0.736765	8.46679	2.52257e-17	2.8573e-16	1
remanei_genome_00013874	1.76389	-3.05526	1.30064	-2.34904	0.0188218	0.039735	-1
remanei_genome_00013865	417.291	-0.850871	0.307364	-2.76829	0.00563515	0.0134923	-1
remanei_genome_00013871	45.5628	0.0269091	0.395797	0.067987	0.945796	0.971236	0
remanei_genome_00013995	100.966	5.29104	0.720237	7.34624	2.03862e-13	1.38017e-12	1
remanei_genome_00019957	8.01636	4.15931	1.01511	4.09739	4.17833e-05	0.000140631	1
remanei_genome_00007722	3.50955	2.97953	1.14785	2.59574	0.00943888	0.0213827	1
remanei_genome_00007730	1.51004	1.07638	1.4899	0.722455	0.470015	0.573165	0
remanei_genome_00007824	1.49908	2.23001	2.11159	1.05608	0.290931	0.401307	0
remanei_genome_00007829	6.9007	-0.225154	0.779423	-0.288873	0.772679	0.837787	0
remanei_genome_00007863	28.5695	-3.97439	0.646737	-6.1453	7.98134e-10	4.43491e-09	-1
remanei_genome_00008045	1185.13	-1.22092	0.223303	-5.46757	4.56258e-08	2.18485e-07	-1
remanei_genome_00008136	1.61237	0.226332	1.38519	0.163394	0.870208	0.907172	0
remanei_genome_00008186	139.41	1.06061	0.417852	2.53826	0.0111407	0.0247617	1
remanei_genome_00008207	37002.3	-4.53785	0.261466	-17.3554	1.79459e-67	1.05701e-64	-1
remanei_genome_00008216	151.29	-3.30122	0.410447	-8.04298	8.76804e-16	8.19742e-15	-1
remanei_genome_00008206	27473.2	-3.85212	0.229712	-16.7693	4.09168e-63	1.205e-60	-1
remanei_genome_00008260	1612.52	-1.98226	0.155602	-12.7393	3.57684e-37	1.62058e-35	-1
remanei_genome_00008445	815.922	-0.1145	0.185198	-0.618254	0.536408	0.634426	0
remanei_genome_00008467	22.8264	-0.63572	0.493723	-1.2876	0.197884	0.303525	0
remanei_genome_00008500	892.629	-2.26675	0.232566	-9.74668	1.90598e-22	3.20749e-21	-1
remanei_genome_00008667	22.2116	-0.67551	0.524551	-1.28779	0.19782	0.303525	0
remanei_genome_00008652	3.33653	1.82675	0.939754	1.94386	0.0519118	0.0983154	0
remanei_genome_00008673	5.76621	-0.823909	0.772134	-1.06705	0.285947	0.396289	0
remanei_genome_00008685	1820.87	5.21497	0.65619	7.94735	1.9055e-15	1.72668e-14	1
remanei_genome_00008705	4654.11	0.331989	0.278	1.1942	0.232398	0.337149	0
remanei_genome_00008719	22.1872	0.784761	0.649572	1.20812	0.227001	0.331771	0
remanei_genome_00008855	29.5239	2.79249	0.477512	5.84801	4.97492e-09	2.54802e-08	1
remanei_genome_00009148	1.56076	-1.73808	1.53236	-1.13425	0.256689	0.364312	0
remanei_genome_00009143	19990.6	5.86343	0.748213	7.83658	4.62993e-15	3.89576e-14	1
remanei_genome_00009264	249.038	-1.97857	0.233529	-8.47245	2.40291e-17	2.77512e-16	-1
remanei_genome_00009419	404.148	-2.00877	0.208458	-9.63633	5.61585e-22	8.70456e-21	-1
remanei_genome_00009549	2405.57	-1.66361	0.204183	-8.14763	3.71119e-16	3.58343e-15	-1
remanei_genome_00009635	11.1778	0.0470438	0.706007	0.0666336	0.946873	0.971236	0
remanei_genome_00009719	12.5341	-0.325739	0.569335	-0.57214	0.567227	0.665531	0
remanei_genome_00009929	31.5976	2.81774	0.885685	3.18143	0.0014655	0.00397779	1
remanei_genome_00009973	15.4128	-1.07456	0.381447	-2.81705	0.00484663	0.0117961	-1
remanei_genome_00010048	3565.88	6.15392	1.21246	5.07557	3.86337e-07	1.68557e-06	1
remanei_genome_00010051	943.027	6.58305	0.786432	8.37078	5.72384e-17	6.0905e-16	1
remanei_genome_00010082	3218.86	6.12164	0.964725	6.34547	2.21746e-10	1.25585e-09	1
remanei_genome_00010136	118.548	4.40041	0.520454	8.45494	2.7924e-17	3.10326e-16	1
remanei_genome_00010144	306.22	5.32775	0.390202	13.6538	1.91509e-42	1.40998e-40	1
remanei_genome_00010154	1.83531	4.12335	1.92087	2.1466	0.0318252	0.0635425	0
remanei_genome_00010191	206.11	5.65328	0.451978	12.5078	6.76333e-36	2.84543e-34	1
remanei_genome_00010215	14409.1	0.0905142	0.263916	0.342966	0.731624	0.805471	0
remanei_genome_00010244	87.9401	-0.69585	0.729407	-0.953994	0.340087	0.450137	0
remanei_genome_00010278	2.52363	-3.22991	2.02055	-1.59853	0.109925	0.188214	0
remanei_genome_00010246	7.49361	-3.86632	1.01556	-3.80708	0.000140617	0.000435913	-1
remanei_genome_00010308	7.88676	-5.29287	1.04949	-5.0433	4.5758e-07	1.96726e-06	-1
remanei_genome_00010292	254.813	-0.40517	0.342546	-1.18282	0.236881	0.341968	0
remanei_genome_00010375	2.7046	1.08378	1.07958	1.00389	0.315433	0.424178	0
remanei_genome_00010352	56.8627	3.6342	0.575251	6.31758	2.65688e-10	1.49038e-09	1
remanei_genome_00010405	1346.19	-0.466168	0.184491	-2.52678	0.0115112	0.0254891	-1
remanei_genome_00010399	37.5445	-1.2223	0.462615	-2.64216	0.00823793	0.0189537	-1
remanei_genome_00010353	1.40435	-1.4552	1.416	-1.02769	0.304097	0.413438	0
remanei_genome_00010361	1075.33	-0.667699	0.253648	-2.63238	0.00847884	0.019432	-1
remanei_genome_00010371	1.28657	-1.38915	1.90276	-0.730073	0.465346	0.569831	0
remanei_genome_00010458	13.1224	-2.65214	0.796407	-3.33014	0.000868037	0.00241167	-1
remanei_genome_00010514	2973.04	-0.66343	0.185243	-3.58141	0.000341749	0.00103758	-1
remanei_genome_00010522	4.13626	-2.43944	1.1275	-2.16358	0.0304967	0.0610971	0
remanei_genome_00010488	4730.54	4.33398	0.932965	4.64539	3.39439e-06	1.35088e-05	1
remanei_genome_00010544	658.724	1.12819	0.295796	3.81407	0.000136695	0.000425995	1
remanei_genome_00010545	169.234	1.33815	0.463696	2.88584	0.00390372	0.00974276	1
remanei_genome_00010585	1.81365	-0.872734	1.33458	-0.653939	0.513151	0.611834	0
remanei_genome_00010605	69.9104	0.362323	0.486863	0.744199	0.456756	0.565188	0
remanei_genome_00010610	2812.76	-0.731208	0.313725	-2.33073	0.0197678	0.041288	-1
remanei_genome_00010674	288.67	-3.13172	0.263877	-11.8681	1.73336e-32	6.00558e-31	-1
remanei_genome_00010661	444.016	0.607005	0.269065	2.25598	0.0240722	0.0494025	1
remanei_genome_00010758	672.303	1.65078	0.914974	1.80419	0.0712021	0.129839	0
remanei_genome_00010763	673.395	-1.0259	0.335481	-3.058	0.0022282	0.00580712	-1
remanei_genome_00010806	2.49951	0.22886	1.22872	0.186259	0.852241	0.899588	0
remanei_genome_00016990	11776.8	-0.0443036	0.266881	-0.166005	0.868153	0.906635	0
remanei_genome_00016984	16.619	-1.12748	0.702146	-1.60576	0.108328	0.18602	0
remanei_genome_00016991	289.232	0.871998	0.329643	2.64528	0.00816224	0.0188532	1
remanei_genome_00017061	5.27486	1.78102	0.944319	1.88603	0.0592906	0.110513	0
remanei_genome_00017085	364.759	-0.487261	0.490791	-0.992808	0.320804	0.430418	0
remanei_genome_00017105	65.1748	-1.40773	0.314039	-4.48266	7.37169e-06	2.80124e-05	-1
remanei_genome_00017176	4549.17	6.32358	0.87982	7.18736	6.60555e-13	4.42122e-12	1
remanei_genome_00017227	211.754	-1.12852	0.365363	-3.08876	0.00200994	0.00536023	-1
remanei_genome_00017296	3588.04	-1.32551	0.307858	-4.3056	1.66536e-05	5.87362e-05	-1
remanei_genome_00017415	342.996	-2.08446	0.374366	-5.56798	2.57712e-08	1.26494e-07	-1
remanei_genome_00017587	5.70681	-0.292952	0.868349	-0.337366	0.735841	0.807095	0
remanei_genome_00017647	2.12058	-2.15307	1.37797	-1.56249	0.118172	0.200586	0
remanei_genome_00017682	7.61428	-1.03846	0.921581	-1.12683	0.259816	0.367042	0
remanei_genome_00017817	145.227	-0.338253	0.535218	-0.631991	0.527393	0.627544	0
remanei_genome_00017900	1.56998	1.67134	1.87193	0.892844	0.371941	0.48254	0
remanei_genome_00017991	86.2029	0.324854	0.408815	0.794625	0.426832	0.535697	0
remanei_genome_00018084	37.2513	-1.24527	0.406811	-3.06106	0.00220551	0.00577355	-1
remanei_genome_00018117	1.8079	-2.67432	2.15698	-1.23985	0.215032	0.321456	0
remanei_genome_00018206	156.752	0.797557	0.37318	2.13719	0.0325825	0.0646165	0
remanei_genome_00018205	4.76531	-0.018078	0.989801	-0.0182643	0.985428	0.992166	0
remanei_genome_00018209	72.5928	0.728408	0.498751	1.46046	0.144163	0.236523	0
remanei_genome_00018438	30.0653	6.27676	0.959946	6.53866	6.20718e-11	3.65603e-10	1
remanei_genome_00018483	5.61543	0.0152695	0.819962	0.0186222	0.985142	0.992166	0
remanei_genome_00018490	1262.9	5.8691	0.515223	11.3914	4.61569e-30	1.29459e-28	1
remanei_genome_00018687	11.6623	1.31696	0.739013	1.78205	0.0747411	0.135454	0
remanei_genome_00018794	9.26355	2.99929	0.822879	3.64488	0.000267521	0.000820678	1
remanei_genome_00018872	1.36851	0.283306	1.19053	0.237965	0.811908	0.86948	0
remanei_genome_00019084	4.4997	3.45874	1.36111	2.54111	0.01105	0.0246533	1
remanei_genome_00019097	5.74102	5.69589	1.05165	5.41615	6.08945e-08	2.86935e-07	1
remanei_genome_00019118	33.9151	5.5354	0.701558	7.89015	3.01836e-15	2.62568e-14	1
remanei_genome_00019178	313.266	3.18549	0.313105	10.1739	2.59375e-24	4.92812e-23	1
remanei_genome_00019250	479.728	-1.39876	0.264439	-5.28954	1.22625e-07	5.59894e-07	-1
remanei_genome_00019317	3.39236	-0.556309	1.16124	-0.479066	0.631892	0.715739	0
remanei_genome_00019276	10.0889	3.39811	0.968375	3.50908	0.000449655	0.00131765	1
remanei_genome_00019316	37.2682	0.930564	0.547546	1.69952	0.0892215	0.155939	0
remanei_genome_00019382	256.874	-2.3304	0.458498	-5.0827	3.72116e-07	1.63565e-06	-1
remanei_genome_00019408	3340.51	6.05365	0.530984	11.4008	4.14228e-30	1.2199e-28	1
remanei_genome_00019304	303.943	-2.2893	0.258248	-8.86476	7.66718e-19	1.00355e-17	-1
remanei_genome_00019451	33.751	1.82021	0.45141	4.03228	5.52382e-05	0.000181762	1
remanei_genome_00019442	1965.98	6.00816	0.723126	8.30859	9.68492e-17	9.6685e-16	1
remanei_genome_00019498	1.57267	2.05603	1.58089	1.30055	0.193411	0.299429	0
remanei_genome_00019501	2.4344	0.783245	1.08734	0.720329	0.471323	0.573572	0
remanei_genome_00019476	1.51599	-2.05511	1.5827	-1.29848	0.194123	0.299429	0
remanei_genome_00019475	39.9218	-0.326895	0.276048	-1.1842	0.236334	0.341968	0
remanei_genome_00019477	3.27594	-0.525892	0.986607	-0.53303	0.594012	0.687374	0
remanei_genome_00019604	4.39406	2.78528	1.06417	2.61732	0.00886239	0.0202323	1
remanei_genome_00019649	92.0574	5.08396	0.465426	10.9232	8.92448e-28	2.02174e-26	1
remanei_genome_00000310	528.997	4.27587	0.357194	11.9707	5.0578e-33	1.8619e-31	1
remanei_genome_00001064	26.5166	-0.583866	0.42519	-1.37319	0.169693	0.270097	0
remanei_genome_00001185	2988.69	2.22909	0.237779	9.37462	6.9424e-21	9.97335e-20	1
remanei_genome_00003411	44.1205	-0.842374	0.482219	-1.74687	0.0806597	0.14353	0
remanei_genome_00003880	57.7388	-0.297171	0.317347	-0.936423	0.349056	0.457893	0
remanei_genome_00004340	70.3626	0.794342	0.236387	3.36035	0.000778449	0.00218336	1
remanei_genome_00004583	3.57394	0.475148	0.97979	0.484949	0.627713	0.713751	0
remanei_genome_00004620	19.1511	1.92071	0.681585	2.81801	0.00483229	0.0117961	1
remanei_genome_00006297	643.375	-4.99587	0.353649	-14.1266	2.60365e-45	2.55592e-43	-1
remanei_genome_00006415	10.7474	0.376777	0.65551	0.574785	0.565437	0.664755	0
remanei_genome_00006512	50.5594	-0.430973	0.358429	-1.20239	0.229211	0.334172	0
remanei_genome_00007302	21.6612	2.12662	0.688544	3.08857	0.00201122	0.00536023	1
remanei_genome_00007314	26.8961	0.427233	0.531966	0.80312	0.421905	0.530987	0
remanei_genome_00007419	14.7536	3.41994	0.599162	5.70787	1.14398e-08	5.75901e-08	1
remanei_genome_00007459	164.395	1.00261	0.608259	1.64832	0.0992869	0.171495	0
remanei_genome_00007524	48.698	1.65359	0.538263	3.07208	0.0021257	0.00558946	1
remanei_genome_00008518	5.39928	-1.909	1.09729	-1.73974	0.0819039	0.144869	0
remanei_genome_00009130	806.77	0.10238	0.267539	0.382674	0.701961	0.781579	0
remanei_genome_00010302	22.3524	2.71659	0.472674	5.74728	9.06887e-09	4.6048e-08	1
remanei_genome_00011998	433.938	0.99472	0.291648	3.41069	0.000647987	0.0018709	1
remanei_genome_00012459	2747.86	-4.5207	0.408167	-11.0756	1.64747e-28	4.04316e-27	-1
remanei_genome_00013092	9126.8	-3.01642	0.219072	-13.7691	3.91165e-43	3.29137e-41	-1
remanei_genome_00013308	2.20585	-2.30149	1.51785	-1.51629	0.129447	0.21722	0
remanei_genome_00014554	212.01	4.81222	0.321429	14.9713	1.13054e-50	2.21963e-48	1
remanei_genome_00014973	5721.26	-1.54211	0.204806	-7.52959	5.09018e-14	3.65624e-13	-1
remanei_genome_00015268	1227.35	0.108704	0.19853	0.547547	0.584003	0.679798	0
remanei_genome_00016114	105.28	0.0023508	0.399457	0.00588498	0.995304	0.995529	0
remanei_genome_00016580	349.9	-2.25549	0.519957	-4.33783	1.43895e-05	5.1366e-05	-1
remanei_genome_00016934	854.537	5.68635	0.841606	6.75655	1.4132e-11	8.85503e-11	1
remanei_genome_00016997	153.973	3.84861	0.427905	8.99407	2.38236e-19	3.26328e-18	1
remanei_genome_00017857	12680.3	-1.54286	0.184564	-8.35951	6.29779e-17	6.39552e-16	-1
remanei_genome_00019180	5540.6	4.44011	0.345466	12.8525	8.32452e-38	4.4574e-36	1
