## Supplementary Table S6 for "Conserved gene expression plasticity in development is more pervasive than expression divergence between species of *Caenorhabditis* nematodes"

### Sheet: Supplementary Table S6
Gene name	baseMean	log2FoldChange	lfcSE	stat	pvalue	padj	gxs
remanei_genome_00008431	45.0902	-1.20517	0.570868	-2.11112	0.0347619	0.0654842	0
remanei_genome_00008437	56.215	-1.4685	0.427139	-3.43799	0.000586055	0.00199453	-1
remanei_genome_00008439	23.5052	-3.91525	0.765887	-5.11205	3.18677e-07	1.92456e-06	-1
remanei_genome_00010647	398.73	-1.29515	0.418636	-3.09375	0.00197645	0.00563842	-1
remanei_genome_00010649	2083.12	-2.46604	0.615624	-4.00575	6.18197e-05	0.000262627	-1
remanei_genome_00013180	510.075	-1.7324	0.746668	-2.32017	0.0203317	0.0417206	-1
remanei_genome_00013517	1147.36	-1.79021	0.220618	-8.11452	4.87694e-16	1.36554e-14	-1
remanei_genome_00013520	61.9619	-1.8186	0.26851	-6.77294	1.26194e-11	1.4667e-10	-1
remanei_genome_00013523	53.3553	-2.1505	0.356417	-6.03366	1.60285e-09	1.39064e-08	-1
remanei_genome_00013557	33.273	-2.08888	0.30182	-6.92094	4.48642e-12	5.75757e-11	-1
remanei_genome_00013561	17.784	-1.91116	0.37092	-5.15248	2.5706e-07	1.59949e-06	-1
remanei_genome_00004457	804.304	-2.04732	0.239579	-8.54548	1.28002e-17	4.92808e-16	-1
remanei_genome_00004739	2157.28	-1.98275	0.24274	-8.16821	3.1299e-16	9.6401e-15	-1
remanei_genome_00007799	420.221	-2.07518	0.199569	-10.3983	2.52375e-25	7.77316e-23	-1
remanei_genome_00007828	114.86	-1.83538	0.296523	-6.18966	6.02925e-10	5.54331e-09	-1
remanei_genome_00007866	495.475	-2.25166	0.191438	-11.7619	6.13721e-32	3.78052e-29	-1
remanei_genome_00008357	902.605	-2.29517	0.228837	-10.0297	1.12817e-23	1.38991e-21	-1
remanei_genome_00008386	2519.92	-1.93533	0.203719	-9.49999	2.09921e-21	1.8473e-19	-1
remanei_genome_00009206	1192.06	-2.18115	0.261368	-8.34514	7.1132e-17	2.43429e-15	-1
remanei_genome_00010128	20.3741	-1.42557	0.487076	-2.92679	0.00342481	0.00886422	-1
remanei_genome_00011995	156.509	-1.9756	0.333135	-5.93031	3.02355e-09	2.48334e-08	-1
remanei_genome_00004230	14.4962	-0.661266	0.706499	-0.935976	0.349285	0.44639	0
remanei_genome_00004239	10.3661	0.320239	0.844677	0.379126	0.704594	0.764138	0
remanei_genome_00004428	22.0803	-0.364335	0.671574	-0.542508	0.587468	0.664811	0
remanei_genome_00004472	58.7363	-1.07673	0.5434	-1.98147	0.0475388	0.0846355	0
remanei_genome_00004473	4.80221	0.157077	1.1402	0.137762	0.890429	0.908119	0
remanei_genome_00019770	99.2123	-0.64975	0.683295	-0.950907	0.341652	0.440033	0
remanei_genome_00019781	7.7909	0.623819	1.1242	0.554902	0.578961	0.656796	0
remanei_genome_00007944	2.39575	-4.47264	2.21554	-2.01876	0.0435121	0.0788338	0
remanei_genome_00010091	149.68	-3.17085	0.752325	-4.21473	2.50074e-05	0.000117592	-1
remanei_genome_00020044	16.4975	-2.65872	1.20361	-2.20896	0.0271776	0.0533166	0
remanei_genome_00000199	335.386	-2.88352	0.516305	-5.58493	2.338e-08	1.6366e-07	-1
remanei_genome_00000669	9559.84	-2.50828	0.793993	-3.15907	0.00158274	0.00462069	-1
remanei_genome_00011893	7.6739	-2.35332	1.22502	-1.92104	0.0547267	0.0963189	0
remanei_genome_00012691	1.3093	1.6807	2.29244	0.733145	0.46347	0.559799	0
remanei_genome_00002285	10.0496	0.360956	0.684458	0.52736	0.597943	0.67337	0
remanei_genome_00003886	9.17755	-0.00884974	0.833718	-0.0106148	0.991531	0.991531	0
remanei_genome_00011861	2.3086	2.132	1.10152	1.9355	0.0529285	0.0934211	0
remanei_genome_00019817	3.4198	-2.45359	1.66326	-1.47517	0.140167	0.208557	0
remanei_genome_00020036	6.43627	-0.998626	1.02209	-0.977039	0.32855	0.427879	0
remanei_genome_00013174	11825.4	-1.80255	0.222684	-8.09464	5.74318e-16	1.53817e-14	-1
remanei_genome_00013179	300.411	-1.81609	0.198353	-9.15588	5.3916e-20	3.32123e-18	-1
remanei_genome_00013182	6334.5	-1.7326	0.194885	-8.89037	6.09062e-19	3.41075e-17	-1
remanei_genome_00013549	4997.24	-1.62067	0.221294	-7.32359	2.41415e-13	4.01923e-12	-1
remanei_genome_00013551	102.018	-1.5294	0.385825	-3.96397	7.37133e-05	0.000302716	-1
remanei_genome_00013588	2172.14	-1.62515	0.215876	-7.52819	5.145e-14	9.90412e-13	-1
remanei_genome_00013291	88.6178	-0.578846	0.257086	-2.25156	0.0243498	0.0480752	-1
remanei_genome_00020035	2.37387	-0.515444	1.45308	-0.354724	0.722796	0.773308	0
remanei_genome_00010364	890.212	0.81921	0.325181	2.51924	0.0117608	0.0257817	1
remanei_genome_00010365	2330.61	0.878591	0.449572	1.95428	0.0506677	0.0896876	0
remanei_genome_00010366	1035.47	1.06534	0.37532	2.8385	0.00453268	0.011124	1
remanei_genome_00010367	211.413	0.956177	0.300916	3.17755	0.00148523	0.00446293	1
remanei_genome_00010369	438.724	0.79288	0.417416	1.89949	0.0574996	0.100056	0
remanei_genome_00003899	228.017	1.35219	0.220811	6.12376	9.13951e-10	8.15933e-09	1
remanei_genome_00003903	7.82646	0.837213	0.789041	1.06105	0.288667	0.382406	0
remanei_genome_00016195	5220.67	-1.05777	0.29157	-3.62782	0.00028582	0.00104181	-1
remanei_genome_00020005	20.3412	1.23987	0.704655	1.75954	0.0784864	0.128243	0
remanei_genome_00004463	1.33618	-2.15022	2.01694	-1.06608	0.286388	0.380205	0
remanei_genome_00004471	1.04702	0.08093	1.66514	0.0486027	0.961236	0.967519	0
remanei_genome_00004804	16.4038	-1.46224	0.677588	-2.15801	0.0309271	0.0587996	0
remanei_genome_00004805	151.992	-1.49532	0.689844	-2.16762	0.0301878	0.0575718	0
remanei_genome_00007598	9.38063	-3.78695	1.03419	-3.66176	0.000250493	0.000918475	-1
remanei_genome_00007601	12.0893	-1.52594	0.951719	-1.60335	0.108858	0.170194	0
remanei_genome_00015743	809.76	-1.5197	0.23262	-6.53296	6.44806e-11	6.62001e-10	-1
remanei_genome_00019354	575.824	-1.1155	0.191789	-5.81629	6.01676e-09	4.63291e-08	-1
remanei_genome_00017350	2.64395	-1.24449	1.66684	-0.746613	0.455297	0.55494	0
remanei_genome_00004244	8.20446	0.537846	0.616356	0.872621	0.382869	0.482306	0
remanei_genome_00004246	6.16819	0.445137	0.608941	0.731002	0.464778	0.56028	0
remanei_genome_00019838	15.7414	1.01056	0.50726	1.9922	0.0463491	0.0829973	0
remanei_genome_00004411	5.91203	1.06574	0.665488	1.60144	0.10928	0.170422	0
remanei_genome_00013964	4.1193	-2.35858	1.13423	-2.07945	0.0375762	0.0697196	0
remanei_genome_00007559	103.006	-0.439005	0.439757	-0.99829	0.318139	0.416965	0
remanei_genome_00007613	2.22071	0.365958	1.75169	0.208918	0.834513	0.862516	0
remanei_genome_00019955	176.601	-0.641033	0.74195	-0.863984	0.387597	0.487264	0
remanei_genome_00000705	1.01258	-2.99891	1.4748	-2.03344	0.0420083	0.0765596	0
remanei_genome_00000707	3.65402	-0.508059	0.913168	-0.55637	0.577958	0.656796	0
remanei_genome_00019819	1.46784	1.26864	2.17477	0.583347	0.55966	0.6408	0
remanei_genome_00020034	1.53327	1.35175	1.33806	1.01024	0.312382	0.41117	0
remanei_genome_00007917	14.9826	-1.66464	0.598943	-2.77929	0.00544782	0.0130578	-1
remanei_genome_00007967	9.95981	-1.38935	0.615155	-2.25853	0.0239124	0.0475062	-1
remanei_genome_00000452	7.02305	1.47882	0.962135	1.53702	0.124288	0.189509	0
remanei_genome_00000455	6.53728	-0.514385	1.01255	-0.508007	0.611448	0.684297	0
remanei_genome_00000701	18.2042	0.174027	0.57896	0.300586	0.76373	0.807246	0
remanei_genome_00003306	2228.84	-1.82008	0.235664	-7.72322	1.13425e-14	2.6873e-13	-1
remanei_genome_00003307	8315.31	-1.79888	0.20857	-8.62486	6.41731e-18	2.82243e-16	-1
remanei_genome_00003355	7522.74	-1.80927	0.196979	-9.18508	4.11232e-20	2.81465e-18	-1
remanei_genome_00011108	363.376	0.0248253	0.366513	0.0677338	0.945998	0.953739	0
remanei_genome_00011110	13.3591	-1.2427	0.734284	-1.6924	0.0905695	0.145668	0
remanei_genome_00013925	2.08198	1.17133	1.02379	1.14412	0.252575	0.341947	0
remanei_genome_00013927	9.01628	2.66816	0.894811	2.98182	0.00286544	0.00770792	1
remanei_genome_00013928	3.03673	1.80489	1.10651	1.63116	0.102857	0.162879	0
remanei_genome_00019748	2.96823	-1.06522	1.34228	-0.793587	0.427436	0.527657	0
remanei_genome_00007842	8.79906	0.832525	1.02794	0.809893	0.418002	0.52229	0
remanei_genome_00010261	1.50599	-0.144582	1.62389	-0.0890343	0.929055	0.94283	0
remanei_genome_00016996	28.5405	-0.187107	0.493056	-0.379485	0.704328	0.764138	0
remanei_genome_00017022	2.72299	1.10096	1.5743	0.69933	0.484346	0.575979	0
remanei_genome_00017025	3.0962	-1.50403	1.09693	-1.37113	0.170333	0.248543	0
remanei_genome_00004243	7.84324	-2.10612	0.961694	-2.19001	0.0285235	0.055253	0
remanei_genome_00019839	4.6775	-1.62532	1.18632	-1.37005	0.170671	0.248543	0
remanei_genome_00004245	4.24919	1.05277	1.17888	0.893022	0.371845	0.469379	0
remanei_genome_00019837	2.12197	2.70063	1.24372	2.17142	0.0298998	0.0573777	0
remanei_genome_00004331	3.24161	0.0174074	1.12719	0.0154432	0.987679	0.989285	0
remanei_genome_00004430	7.10582	-3.22432	0.953019	-3.38327	0.000716275	0.00235949	-1
remanei_genome_00004543	1.5131	1.9796	1.33772	1.47983	0.138919	0.207704	0
remanei_genome_00004545	0.881091	1.39642	3.0655	0.455527	0.64873	0.716161	0
remanei_genome_00005568	9.4125	0.931922	0.981085	0.949889	0.342169	0.440033	0
remanei_genome_00007200	782.566	-1.00728	0.642865	-1.56685	0.117149	0.18041	0
remanei_genome_00007401	1.24327	1.12723	2.32414	0.485008	0.62767	0.699177	0
remanei_genome_00007403	69.9663	1.63641	0.471565	3.47017	0.00052013	0.00178994	1
remanei_genome_00007420	3.39673	4.5586	1.0952	4.16235	3.14993e-05	0.000142673	1
remanei_genome_00007422	14.1426	1.37433	0.807013	1.70299	0.0885701	0.142825	0
remanei_genome_00007489	16.4809	2.14389	0.70291	3.05002	0.00228829	0.0063495	1
remanei_genome_00007494	60.1493	1.95978	0.412872	4.7467	2.06758e-06	1.1271e-05	1
remanei_genome_00000706	1.59463	-2.76901	1.57906	-1.75358	0.0795025	0.12956	0
remanei_genome_00000502	3.61788	-2.10881	1.12972	-1.86666	0.0619489	0.106001	0
remanei_genome_00014270	6.41251	-0.849962	1.36328	-0.623469	0.532976	0.617131	0
remanei_genome_00014293	5.54988	0.0316638	1.37551	0.0230198	0.981635	0.984832	0
remanei_genome_00014297	6.02201	0.605355	1.34968	0.448519	0.653779	0.720443	0
remanei_genome_00014515	716.754	-1.88098	0.213657	-8.80375	1.32323e-18	6.79257e-17	-1
remanei_genome_00017645	1042.42	-1.91928	0.268145	-7.15761	8.20978e-13	1.2041e-11	-1
remanei_genome_00014529	17.9485	2.13063	0.731866	2.91122	0.00360016	0.0092404	1
remanei_genome_00014530	8.31701	0.584903	0.809672	0.722395	0.470052	0.565531	0
remanei_genome_00000825	1947.22	-1.52548	0.243092	-6.2753	3.4896e-10	3.35874e-09	-1
remanei_genome_00019907	8.44062	-2.08318	0.718488	-2.8994	0.00373881	0.00943897	-1
remanei_genome_00002433	80.1192	-0.833884	0.290652	-2.86902	0.00411751	0.0103526	-1
remanei_genome_00010816	2.22798	-0.502233	1.39347	-0.360419	0.718534	0.77111	0
remanei_genome_00010945	1.08739	-1.7008	2.13617	-0.796191	0.425921	0.526842	0
remanei_genome_00010946	1305.83	-1.77192	0.32317	-5.48295	4.18285e-08	2.77058e-07	-1
remanei_genome_00011270	12.1544	-0.380032	0.77485	-0.490459	0.623809	0.696135	0
remanei_genome_00011271	2.43075	-0.704337	1.30079	-0.541467	0.588185	0.664811	0
remanei_genome_00011286	3.91907	2.59304	1.00629	2.57683	0.00997099	0.0220148	1
remanei_genome_00011287	4.06013	3.66715	1.12118	3.2708	0.00107243	0.00335339	1
remanei_genome_00011402	1.84029	0.387308	1.52661	0.253704	0.799724	0.832145	0
remanei_genome_00011527	15.8987	-1.29848	0.420471	-3.08815	0.00201406	0.00571733	-1
remanei_genome_00011530	48.5983	-1.84596	0.344762	-5.35431	8.58852e-08	5.56898e-07	-1
remanei_genome_00013532	2.79464	-0.822492	1.16977	-0.703124	0.481978	0.575979	0
remanei_genome_00013572	13.8946	-3.50397	0.503916	-6.95349	3.5636e-12	4.77212e-11	-1
remanei_genome_00013744	356.803	-2.26541	0.441018	-5.13677	2.79504e-07	1.7047e-06	-1
remanei_genome_00013745	376.076	-1.85024	0.542296	-3.41186	0.000645217	0.00216007	-1
remanei_genome_00013818	1591.58	-2.25338	0.62945	-3.57992	0.0003437	0.00122138	-1
remanei_genome_00013819	14.6844	0.406427	0.503808	0.80671	0.419834	0.52268	0
remanei_genome_00008417	10.0968	0.838231	0.663159	1.264	0.206231	0.290706	0
remanei_genome_00008376	7.97844	-0.23465	1.00172	-0.234248	0.814792	0.845705	0
remanei_genome_00008392	46.4105	0.547667	0.363935	1.50485	0.132363	0.200671	0
remanei_genome_00010268	7.80633	1.98813	0.848117	2.34417	0.0190693	0.0402283	1
remanei_genome_00010272	3.78617	0.74412	1.17115	0.635377	0.525183	0.613876	0
remanei_genome_00010254	2.51352	-0.965741	1.21158	-0.797093	0.425397	0.526842	0
remanei_genome_00017444	1.05861	-2.9344	1.6353	-1.79441	0.0727481	0.120521	0
remanei_genome_00017455	1.05861	-2.9344	1.6353	-1.79441	0.0727481	0.120521	0
remanei_genome_00019364	22.9317	1.25248	0.37268	3.36075	0.000777311	0.00254693	1
remanei_genome_00019365	51.6625	1.11472	0.349949	3.18538	0.00144562	0.00436521	1
remanei_genome_00003315	59.8809	-1.72396	0.381336	-4.52085	6.15916e-06	3.13557e-05	-1
remanei_genome_00003364	207.237	-2.23102	0.286074	-7.79875	6.25216e-15	1.54053e-13	-1
remanei_genome_00004372	42.7079	-0.861773	0.41726	-2.06531	0.0388936	0.0717319	0
remanei_genome_00019338	13.8383	0.297657	0.474694	0.62705	0.530626	0.616681	0
remanei_genome_00014363	1524.74	-2.98319	0.832064	-3.58529	0.000336699	0.00121291	-1
remanei_genome_00003877	135.678	1.32946	0.226687	5.86474	4.49848e-09	3.55265e-08	1
remanei_genome_00003885	7.80754	0.530311	0.557437	0.951337	0.341433	0.440033	0
remanei_genome_00003896	7.29792	0.554834	0.744036	0.745709	0.455843	0.55494	0
remanei_genome_00003893	51.2761	0.779368	0.35612	2.1885	0.0286332	0.0552917	0
remanei_genome_00003914	17.0731	1.06405	0.617277	1.72378	0.0847475	0.13738	0
remanei_genome_00003919	11.3896	3.34682	1.01853	3.28593	0.00101646	0.00324424	1
remanei_genome_00004009	15.4388	1.50042	0.794078	1.88951	0.0588241	0.1015	0
remanei_genome_00004045	7.05178	3.839	1.19416	3.2148	0.00130538	0.00400947	1
remanei_genome_00004105	15.3715	0.774317	0.736411	1.05147	0.293041	0.386538	0
remanei_genome_00004129	2.82675	1.87262	1.27819	1.46506	0.142904	0.212117	0
remanei_genome_00004142	17.5677	1.83651	0.570755	3.21768	0.00129234	0.0040004	1
remanei_genome_00004154	43.3591	0.709957	0.557872	1.27262	0.203154	0.287739	0
remanei_genome_00004160	7.16683	0.900323	0.707518	1.27251	0.203192	0.287739	0
remanei_genome_00004161	15.4198	0.871851	0.527268	1.65353	0.0982237	0.156751	0
remanei_genome_00004170	7.02677	-0.201204	1.11492	-0.180465	0.856788	0.882577	0
remanei_genome_00004192	19.5072	1.98284	0.530124	3.74033	0.000183779	0.000694525	1
remanei_genome_00004196	2.79598	3.83426	1.33775	2.86619	0.00415439	0.0104029	1
remanei_genome_00004202	38.2821	1.0098	0.370027	2.729	0.00635268	0.0149636	1
remanei_genome_00004224	4.07241	0.374816	1.24842	0.300231	0.764001	0.807246	0
remanei_genome_00004218	66.6771	-0.0539638	0.307891	-0.175269	0.860868	0.884297	0
remanei_genome_00004256	15.2264	-1.11008	0.458105	-2.42319	0.0153848	0.0331365	-1
remanei_genome_00004284	3.71673	0.608686	0.779917	0.78045	0.435126	0.536075	0
remanei_genome_00004278	0.891461	-0.564433	2.18063	-0.258839	0.795759	0.830385	0
remanei_genome_00004275	8.63331	2.63117	0.80442	3.27089	0.00107208	0.00335339	1
remanei_genome_00004264	2.7169	1.42441	1.24368	1.14532	0.252076	0.341947	0
remanei_genome_00004311	21.5109	0.690349	0.568701	1.2139	0.224785	0.313274	0
remanei_genome_00004324	52.1072	2.47502	0.469977	5.26626	1.39233e-07	8.84204e-07	1
remanei_genome_00004342	20.0539	1.15509	0.609964	1.8937	0.0582651	0.100818	0
remanei_genome_00004374	40.7527	-0.355478	0.46376	-0.766513	0.443371	0.544057	0
remanei_genome_00004388	2.43019	2.1271	1.80856	1.17613	0.239544	0.33085	0
remanei_genome_00004383	35.8127	-0.526258	0.436587	-1.20539	0.228053	0.317112	0
remanei_genome_00004402	1.65941	1.50019	1.29946	1.15447	0.248307	0.3384	0
remanei_genome_00004405	5.63516	-1.23253	0.679505	-1.81386	0.0696986	0.116987	0
remanei_genome_00004410	1.97369	-1.29953	1.67222	-0.777126	0.437084	0.537413	0
remanei_genome_00004498	33.808	0.749628	0.561496	1.33505	0.181858	0.262353	0
remanei_genome_00004488	1.01861	-0.336147	2.27154	-0.147982	0.882357	0.902396	0
remanei_genome_00004513	21.4921	1.21188	0.519012	2.33497	0.0195451	0.0410915	1
remanei_genome_00004512	20.9852	1.2106	0.526597	2.29892	0.0215097	0.0435855	1
remanei_genome_00004541	6.20767	3.23929	1.25481	2.58149	0.00983745	0.0218768	1
remanei_genome_00004552	15.3329	2.33479	0.590923	3.95108	7.77988e-05	0.000317378	1
remanei_genome_00004555	1.19351	2.83032	1.60547	1.76292	0.0779145	0.127647	0
remanei_genome_00004553	7.81124	1.14126	0.546011	2.09018	0.036602	0.0681907	0
remanei_genome_00004579	28.7547	1.77014	0.602547	2.93777	0.00330584	0.00866552	1
remanei_genome_00004584	10.5609	-0.217651	0.592812	-0.36715	0.713507	0.767052	0
remanei_genome_00004576	6.23067	1.26347	0.953957	1.32445	0.185354	0.266149	0
remanei_genome_00004577	8.68727	4.06142	0.943038	4.30674	1.65678e-05	8.03605e-05	1
remanei_genome_00004592	3.1251	3.18531	1.03501	3.07755	0.00208707	0.0058974	1
remanei_genome_00004621	20.9568	1.72154	0.505279	3.40711	0.00065654	0.0021861	1
remanei_genome_00004622	2.40675	3.10424	1.37175	2.26298	0.0236368	0.0472735	1
remanei_genome_00004628	636.16	0.781829	0.247443	3.15963	0.00157971	0.00462069	1
remanei_genome_00004633	15.7257	2.20169	0.682418	3.22631	0.00125399	0.0039013	1
remanei_genome_00004634	26.4671	1.58184	0.606386	2.60864	0.0090904	0.0203625	1
remanei_genome_00004644	1459.19	0.421927	0.344198	1.22583	0.220264	0.30767	0
remanei_genome_00004679	1.17119	-2.34278	2.47069	-0.948228	0.343013	0.4402	0
remanei_genome_00004704	109.816	1.21957	0.356612	3.41988	0.000626487	0.00210883	1
remanei_genome_00004690	8.43483	2.55905	1.051	2.43487	0.0148971	0.0321987	1
remanei_genome_00004768	83.6979	0.66959	0.307705	2.17608	0.0295495	0.0568828	0
remanei_genome_00004778	23.3785	-1.9698	0.453351	-4.34499	1.39281e-05	6.80928e-05	-1
remanei_genome_00004839	10.4634	1.13217	0.825216	1.37197	0.170073	0.248543	0
remanei_genome_00004848	8.02707	1.59499	0.673817	2.3671	0.0179282	0.0382137	1
remanei_genome_00004811	1.90031	2.46311	1.31515	1.87288	0.0610847	0.105107	0
remanei_genome_00004817	2.00131	1.15799	1.57157	0.736838	0.461221	0.559065	0
remanei_genome_00004919	38.376	3.19394	0.541306	5.90044	3.62533e-09	2.90027e-08	1
remanei_genome_00004944	1.13651	-1.86505	3.04808	-0.611876	0.54062	0.624806	0
remanei_genome_00005084	2180.08	1.68841	0.299438	5.63859	1.71445e-08	1.22802e-07	1
remanei_genome_00005154	4.53634	-0.92529	0.694423	-1.33246	0.182709	0.262965	0
remanei_genome_00005271	8.43772	3.27358	0.776652	4.21499	2.49786e-05	0.000117592	1
remanei_genome_00005296	1.88307	2.40348	1.61722	1.48618	0.137232	0.20568	0
remanei_genome_00005313	1351.8	0.993796	0.313401	3.171	0.00151914	0.00454266	1
remanei_genome_00005317	6.70377	2.77232	0.875855	3.16527	0.00154938	0.0045666	1
remanei_genome_00005457	2.53587	4.17667	1.4633	2.85428	0.00431341	0.0106754	1
remanei_genome_00005479	1.20429	3.06903	2.6709	1.14907	0.250529	0.340675	0
remanei_genome_00005481	18.257	3.89932	0.683446	5.70538	1.16084e-08	8.61541e-08	1
remanei_genome_00005819	1.36916	-0.49354	1.76126	-0.280219	0.77931	0.819206	0
remanei_genome_00005894	177.846	2.98809	0.486953	6.13631	8.44615e-10	7.65122e-09	1
remanei_genome_00005955	264.213	0.8175	0.296693	2.75538	0.00586246	0.0138895	1
remanei_genome_00005991	2141.38	2.09478	0.291921	7.17583	7.18682e-13	1.09599e-11	1
remanei_genome_00006049	660.664	0.855592	0.32124	2.6634	0.00773548	0.0176484	1
remanei_genome_00006240	1.65913	2.56603	1.58294	1.62105	0.105006	0.165856	0
remanei_genome_00006432	1.98263	3.40154	1.5502	2.19426	0.0282165	0.0548308	0
remanei_genome_00006436	4936.53	2.67648	0.546215	4.90004	9.58161e-07	5.51614e-06	1
remanei_genome_00006468	55.6543	0.847905	0.297078	2.85415	0.00431524	0.0106754	1
remanei_genome_00006483	0.891888	-1.91135	2.10997	-0.905867	0.365006	0.462642	0
remanei_genome_00006466	12.0269	1.00106	0.758675	1.31949	0.187007	0.267898	0
remanei_genome_00006561	18.5493	-2.64824	0.98733	-2.68223	0.00731338	0.0167474	-1
remanei_genome_00006642	16.2035	1.14795	0.917767	1.25081	0.211005	0.296756	0
remanei_genome_00006606	0.948372	0.869613	1.95407	0.445025	0.656301	0.721932	0
remanei_genome_00006616	1.66385	0.760564	1.35709	0.560438	0.575181	0.656132	0
remanei_genome_00006682	37.7755	-0.403683	0.435222	-0.927533	0.35365	0.4501	0
remanei_genome_00006776	24.3592	3.37706	0.663739	5.08794	3.61969e-07	2.14397e-06	1
remanei_genome_00006838	1201.86	-0.696895	0.40553	-1.71848	0.0857089	0.138574	0
remanei_genome_00006895	401.173	0.168443	0.210784	0.799128	0.424216	0.526842	0
remanei_genome_00006898	836.244	0.12757	0.246707	0.517093	0.605091	0.680176	0
remanei_genome_00006984	2764.35	0.131397	0.200136	0.656539	0.511477	0.602428	0
remanei_genome_00007002	59.7084	1.15168	0.425415	2.7072	0.00678533	0.0158324	1
remanei_genome_00007007	68.7868	2.74179	0.731382	3.74878	0.000177695	0.00067568	1
remanei_genome_00007020	88.9806	2.36336	0.675685	3.49772	0.000469253	0.00163311	1
remanei_genome_00007053	38.3367	1.38351	0.475579	2.90911	0.00362459	0.00926452	1
remanei_genome_00007054	12.5317	0.736892	0.396041	1.86065	0.0627942	0.10715	0
remanei_genome_00007132	229.631	1.83786	0.47379	3.87907	0.000104857	0.000416722	1
remanei_genome_00007141	269.393	-2.17092	0.73996	-2.93383	0.00334805	0.00873898	-1
remanei_genome_00007190	33.9825	0.646212	0.430218	1.50206	0.133082	0.200928	0
remanei_genome_00007217	25.1933	-0.573555	0.909394	-0.630701	0.528236	0.615116	0
remanei_genome_00007274	7.41919	2.14671	0.945022	2.2716	0.0231106	0.0465196	1
remanei_genome_00007275	3.20999	3.59104	1.17462	3.05721	0.0022341	0.00622717	1
remanei_genome_00007299	2.3655	-0.310839	0.979746	-0.317265	0.751043	0.798937	0
remanei_genome_00007329	21.0194	-0.431307	0.850551	-0.507092	0.61209	0.684297	0
remanei_genome_00007338	4.59474	3.72048	1.33476	2.78739	0.00531347	0.0127855	1
remanei_genome_00007319	2.60098	-5.38307	1.91537	-2.81046	0.00494708	0.0120451	-1
remanei_genome_00007368	36.7285	0.252536	0.453984	0.556265	0.578029	0.656796	0
remanei_genome_00007369	5.29946	2.64023	1.01596	2.59875	0.00935628	0.0208821	1
remanei_genome_00007344	1.69595	0.968946	1.59281	0.608327	0.542971	0.626349	0
remanei_genome_00007397	3.55019	1.38939	1.09121	1.27325	0.202928	0.287739	0
remanei_genome_00007398	3.46944	1.17499	1.27354	0.922616	0.356208	0.45242	0
remanei_genome_00007405	3.62469	3.46279	1.09834	3.15275	0.00161741	0.00467759	1
remanei_genome_00007406	28.8596	0.958573	0.393257	2.43752	0.0147882	0.0321892	1
remanei_genome_00007423	5.83236	1.42701	0.769895	1.85352	0.0638082	0.108281	0
remanei_genome_00007425	4.5721	0.544403	1.01848	0.534523	0.592979	0.669002	0
remanei_genome_00007426	19.1893	1.37811	0.513773	2.68233	0.00731105	0.0167474	1
remanei_genome_00007432	15.4452	1.91027	0.97498	1.95929	0.0500789	0.0889008	0
remanei_genome_00007433	138.029	2.12941	0.355072	5.99713	2.00835e-09	1.69471e-08	1
remanei_genome_00007434	86.5081	2.15541	0.45656	4.72097	2.34723e-06	1.26833e-05	1
remanei_genome_00007440	30.4053	0.843244	0.53498	1.57621	0.114976	0.177507	0
remanei_genome_00007446	2.42145	1.18404	1.22803	0.964174	0.334959	0.433476	0
remanei_genome_00007453	4.09243	0.730283	0.868497	0.840859	0.400427	0.502369	0
remanei_genome_00007458	37.379	1.59421	0.431401	3.69543	0.000219516	0.00081459	1
remanei_genome_00007461	54.0478	1.48984	0.399245	3.73164	0.000190233	0.000710205	1
remanei_genome_00007462	20.3767	0.91076	0.565034	1.61187	0.10699	0.168128	0
remanei_genome_00007465	21.1027	0.165751	0.447627	0.370289	0.711168	0.766784	0
remanei_genome_00007488	36.0872	2.74614	0.687296	3.99557	6.45387e-05	0.000270448	1
remanei_genome_00007487	3.38418	4.44374	1.14849	3.8692	0.000109191	0.000431165	1
remanei_genome_00007491	21.361	3.67744	0.750424	4.90048	9.56039e-07	5.51614e-06	1
remanei_genome_00007501	12.0979	1.4366	0.561488	2.55857	0.0105105	0.023123	1
remanei_genome_00007499	4.62149	1.46225	0.989223	1.47818	0.139361	0.20786	0
remanei_genome_00007507	30.4818	-0.221191	0.674173	-0.328093	0.742842	0.791679	0
remanei_genome_00007508	19.831	0.223515	0.488452	0.457598	0.647241	0.7158	0
remanei_genome_00007509	40.914	1.13956	0.388861	2.9305	0.00338414	0.0087959	1
remanei_genome_00007497	34.6337	2.55399	0.44614	5.72465	1.0365e-08	7.88253e-08	1
remanei_genome_00007541	17.8381	0.299813	0.479252	0.625586	0.531587	0.616681	0
remanei_genome_00007512	48.7743	1.22305	0.387734	3.15435	0.00160854	0.00467388	1
remanei_genome_00007517	42.0129	2.72352	0.45217	6.02321	1.70988e-09	1.46289e-08	1
remanei_genome_00007525	5.18659	0.297101	0.871439	0.340931	0.733156	0.78271	0
remanei_genome_00019897	1.28229	1.66745	2.26669	0.735632	0.461955	0.559065	0
remanei_genome_00014074	126.36	-1.79431	0.264474	-6.78446	1.16522e-11	1.38033e-10	-1
remanei_genome_00014070	969.085	-1.21319	0.221446	-5.47851	4.28921e-08	2.8108e-07	-1
remanei_genome_00014142	68.0472	2.21694	0.379629	5.83975	5.22779e-09	4.07635e-08	1
remanei_genome_00014175	108.896	-0.851131	0.471182	-1.80638	0.0708596	0.118291	0
remanei_genome_00014208	17.8984	-0.682128	0.589202	-1.15771	0.246981	0.3384	0
remanei_genome_00014250	63.5856	-0.77854	0.337034	-2.30997	0.0208896	0.0424687	-1
remanei_genome_00014333	1467.7	-2.06863	0.285941	-7.23445	4.6742e-13	7.57713e-12	-1
remanei_genome_00014365	3.97663	1.54898	1.34032	1.15568	0.247811	0.3384	0
remanei_genome_00014489	27.8085	-1.37889	0.57052	-2.4169	0.0156535	0.0335978	-1
remanei_genome_00014504	18821	-1.36828	0.207156	-6.60507	3.97332e-11	4.21994e-10	-1
remanei_genome_00014558	1.60718	1.89842	1.31141	1.44761	0.147725	0.218747	0
remanei_genome_00014580	2299.73	-0.424171	0.259093	-1.63714	0.101601	0.161722	0
remanei_genome_00014597	1.28599	-1.3548	1.38918	-0.975249	0.329437	0.428129	0
remanei_genome_00014624	2.12448	-1.14052	1.62677	-0.70109	0.483247	0.575979	0
remanei_genome_00014629	24.5552	-1.75236	0.961061	-1.82336	0.0682484	0.115181	0
remanei_genome_00014673	7.10158	-1.16668	0.999707	-1.16702	0.243202	0.33515	0
remanei_genome_00014663	106.174	-0.658589	0.682993	-0.964268	0.334911	0.433476	0
remanei_genome_00014743	5.18654	0.438955	0.760761	0.576995	0.563943	0.644506	0
remanei_genome_00014808	8.88592	-2.27376	0.707422	-3.21416	0.00130829	0.00400947	-1
remanei_genome_00014827	748.523	-0.38234	0.254038	-1.50505	0.132312	0.200671	0
remanei_genome_00014836	526.59	-1.19751	0.213972	-5.59661	2.18588e-08	1.5477e-07	-1
remanei_genome_00014851	1.38273	0.743426	1.89304	0.392717	0.694529	0.75678	0
remanei_genome_00014911	1.75884	3.72597	1.38547	2.68931	0.00716002	0.016519	1
remanei_genome_00015083	2.47285	2.58144	1.43904	1.79387	0.0728345	0.120521	0
remanei_genome_00015095	15611.3	-1.31856	0.274725	-4.79957	1.59005e-06	8.74527e-06	-1
remanei_genome_00015112	2.20652	-0.760286	1.59822	-0.475707	0.634283	0.705268	0
remanei_genome_00015255	6.58888	0.0880285	1.2802	0.0687613	0.94518	0.953739	0
remanei_genome_00015380	8.99131	-1.2439	0.566213	-2.19688	0.0280289	0.0546386	0
remanei_genome_00015471	1104.26	-1.00354	0.444269	-2.25887	0.0238917	0.0475062	-1
remanei_genome_00015505	56.5325	-0.470577	0.435923	-1.0795	0.280366	0.374632	0
remanei_genome_00015622	1908.98	4.3563	0.571545	7.62197	2.49833e-14	5.69988e-13	1
remanei_genome_00015656	8469.49	-1.18788	0.201175	-5.90472	3.53245e-09	2.86315e-08	-1
remanei_genome_00015710	10.3283	-0.891788	0.896393	-0.994863	0.319803	0.418256	0
remanei_genome_00015831	22390.4	-2.46411	0.768314	-3.20716	0.00134051	0.00406775	-1
remanei_genome_00015981	1.71167	0.0817949	1.18775	0.0688652	0.945097	0.953739	0
remanei_genome_00016025	579.712	0.914952	0.315253	2.90228	0.00370456	0.00939098	1
remanei_genome_00016063	172.125	-0.196466	0.30532	-0.643477	0.519915	0.610033	0
remanei_genome_00016119	13.3648	-2.14751	0.708363	-3.03165	0.00243223	0.00666123	-1
remanei_genome_00016149	1.22292	0.546395	1.89798	0.287882	0.773437	0.815817	0
remanei_genome_00016206	81.1465	-2.13109	0.340585	-6.25714	3.92097e-10	3.65957e-09	-1
remanei_genome_00016216	3015.6	-0.81288	0.383546	-2.11938	0.0340584	0.0643558	0
remanei_genome_00016261	802.57	1.90719	0.448822	4.24932	2.14417e-05	0.000103188	1
remanei_genome_00016301	4.00131	2.06277	1.08596	1.89949	0.0574998	0.100056	0
remanei_genome_00016315	7.53032	1.34521	0.838911	1.60351	0.108821	0.170194	0
remanei_genome_00016344	37.8659	2.24233	0.744495	3.01188	0.00259638	0.00704568	1
remanei_genome_00016366	42.3195	0.507344	0.31822	1.59432	0.110865	0.172023	0
remanei_genome_00016406	2.17183	0.841473	1.23723	0.680126	0.496425	0.586943	0
remanei_genome_00016461	1.96121	3.62779	1.56107	2.32391	0.0201302	0.0414722	1
remanei_genome_00016491	794.562	1.51309	0.514711	2.93968	0.00328546	0.00864891	1
remanei_genome_00016517	11.0592	-1.74268	0.919623	-1.895	0.058093	0.100804	0
remanei_genome_00016519	18.3304	2.50001	0.624673	4.00211	6.27812e-05	0.000264885	1
remanei_genome_00016523	1.65149	0.0487513	1.63601	0.0297989	0.976227	0.981005	0
remanei_genome_00016518	18.765	2.18709	0.937419	2.33309	0.0196433	0.0411574	1
remanei_genome_00016587	67.4004	1.1835	0.669667	1.7673	0.0771782	0.126778	0
remanei_genome_00016591	8.58093	2.76231	0.909703	3.0365	0.00239345	0.00661151	1
remanei_genome_00016592	1.9163	0.866731	1.22049	0.710151	0.47761	0.573505	0
remanei_genome_00016597	1.53985	0.279896	1.41733	0.197481	0.843451	0.870295	0
remanei_genome_00016684	7.56081	4.85849	1.15474	4.20745	2.58272e-05	0.000119621	1
remanei_genome_00016687	4.24177	2.92016	1.19926	2.43497	0.014893	0.0321987	1
remanei_genome_00016688	17.6924	2.39034	0.647955	3.68906	0.000225086	0.000830256	1
remanei_genome_00016692	649.149	0.186511	0.173908	1.07247	0.283511	0.377537	0
remanei_genome_00016673	865.235	0.910592	0.344852	2.64053	0.00827757	0.0186094	1
remanei_genome_00016726	46.289	0.918755	0.575797	1.59562	0.110573	0.172002	0
remanei_genome_00000024	2278.67	-1.5126	0.199735	-7.57305	3.64559e-14	7.74373e-13	-1
remanei_genome_00000109	7.80857	-1.05408	0.88935	-1.18523	0.235928	0.326587	0
remanei_genome_00000130	26.1058	-2.19638	0.503252	-4.36437	1.2749e-05	6.2827e-05	-1
remanei_genome_00000176	3575.1	-2.81548	0.674696	-4.17297	3.0066e-05	0.00013719	-1
remanei_genome_00000299	167.345	-1.6186	0.291382	-5.55491	2.77752e-08	1.88016e-07	-1
remanei_genome_00000380	5084.36	-2.30607	0.406873	-5.6678	1.44644e-08	1.04824e-07	-1
remanei_genome_00000506	3.3517	-0.759859	1.00359	-0.757143	0.448964	0.549534	0
remanei_genome_00000528	21.4465	-2.55805	0.450157	-5.68258	1.32678e-08	9.72974e-08	-1
remanei_genome_00000563	508.301	2.97731	0.78749	3.78076	0.000156349	0.000601943	1
remanei_genome_00000574	1.04598	1.7968	1.91735	0.93713	0.348692	0.44639	0
remanei_genome_00000581	3.02087	2.06837	1.14362	1.80861	0.0705117	0.11803	0
remanei_genome_00000658	505.981	2.04436	0.424472	4.81626	1.46277e-06	8.11772e-06	1
remanei_genome_00000710	201.588	-2.12636	0.251404	-8.45794	2.7214e-17	9.86108e-16	-1
remanei_genome_00000752	5.14352	1.19747	0.916691	1.30629	0.191452	0.27363	0
remanei_genome_00000882	799.535	2.12309	0.279735	7.58964	3.20792e-14	7.05743e-13	1
remanei_genome_00000971	2.93086	-0.325892	1.26491	-0.257641	0.796684	0.830385	0
remanei_genome_00001012	6732.46	-1.047	0.21583	-4.85101	1.22835e-06	6.87876e-06	-1
remanei_genome_00001078	45.7222	-0.455291	0.320882	-1.41887	0.155936	0.230352	0
remanei_genome_00001072	21.5861	2.10063	0.475477	4.41794	9.96461e-06	4.99041e-05	1
remanei_genome_00001204	210.684	1.36567	0.485404	2.81348	0.0049009	0.01198	1
remanei_genome_00001222	14190.4	-0.948155	0.247174	-3.83598	0.000125064	0.000490697	-1
remanei_genome_00001342	109.366	0.964021	0.458882	2.1008	0.0356581	0.0667641	0
remanei_genome_00001321	1.58935	2.98924	1.82867	1.63465	0.102123	0.162133	0
remanei_genome_00001438	3.10462	1.91737	1.05404	1.81908	0.0688999	0.115963	0
remanei_genome_00001465	626.309	2.89048	0.291973	9.89982	4.17033e-23	4.28154e-21	1
remanei_genome_00001625	2.39203	2.97258	1.20385	2.46922	0.0135408	0.0295784	1
remanei_genome_00001588	2.35308	2.49993	1.2136	2.05993	0.0394052	0.0723479	0
remanei_genome_00001825	3964.55	-1.49404	0.183286	-8.15139	3.59774e-16	1.05534e-14	-1
remanei_genome_00001933	507.563	3.44501	0.500158	6.88784	5.66464e-12	7.12127e-11	1
remanei_genome_00001884	1.58044	3.53543	1.57797	2.24049	0.0250591	0.0493177	1
remanei_genome_00002015	26.7122	-2.81133	0.720538	-3.90171	9.55162e-05	0.000384562	-1
remanei_genome_00002091	1.34436	2.7923	1.26858	2.20113	0.027727	0.0542217	0
remanei_genome_00002121	41.4497	-1.91257	0.583287	-3.27896	0.00104192	0.00330837	-1
remanei_genome_00002105	71.5288	2.83775	0.550611	5.15381	2.55248e-07	1.59949e-06	1
remanei_genome_00002106	100.416	3.41552	0.525402	6.50077	7.99091e-11	7.93936e-10	1
remanei_genome_00002202	4.44658	2.16354	1.40663	1.5381	0.124023	0.189509	0
remanei_genome_00002203	6314.39	2.88321	0.974421	2.95889	0.00308746	0.00823323	1
remanei_genome_00002387	63.8036	0.515725	0.513149	1.00502	0.314887	0.413583	0
remanei_genome_00002737	264.735	-2.11847	0.280407	-7.55497	4.18953e-14	8.60251e-13	-1
remanei_genome_00002780	41.9641	1.72479	0.586205	2.9423	0.0032578	0.0086129	1
remanei_genome_00002942	1.28521	2.01804	1.84191	1.09562	0.273244	0.366706	0
remanei_genome_00003049	2.55536	2.76058	1.162	2.37572	0.0175149	0.0374624	1
remanei_genome_00003105	2451.29	-1.28542	0.252544	-5.08989	3.58272e-07	2.14267e-06	-1
remanei_genome_00003384	2.36209	-2.51274	1.16947	-2.14862	0.0316646	0.0600166	0
remanei_genome_00003400	3.37795	3.22651	1.09553	2.94516	0.00322784	0.00857048	1
remanei_genome_00003402	3.6657	1.90475	1.1767	1.61872	0.105507	0.166221	0
remanei_genome_00003416	687.03	-1.83749	0.254396	-7.22295	5.08732e-13	8.03535e-12	-1
remanei_genome_00003487	58.0369	-0.344296	0.844674	-0.407608	0.683561	0.747911	0
remanei_genome_00003593	17.7281	0.718308	0.657944	1.09175	0.274944	0.368186	0
remanei_genome_00003642	6129.95	-2.57955	0.814465	-3.16717	0.00153929	0.00455868	-1
remanei_genome_00003636	22.9247	-2.47858	0.817596	-3.03154	0.00243308	0.00666123	-1
remanei_genome_00003733	12.4291	-0.121331	0.803554	-0.150993	0.879982	0.901944	0
remanei_genome_00010952	34.0979	-1.8095	0.454936	-3.97748	6.96484e-05	0.000287943	-1
remanei_genome_00011038	1870.22	-1.63081	0.220261	-7.40398	1.32158e-13	2.3944e-12	-1
remanei_genome_00011044	8.15186	-1.79849	0.659175	-2.72839	0.00636437	0.0149636	-1
remanei_genome_00011052	1641.51	2.09962	0.286025	7.34067	2.12521e-13	3.73752e-12	1
remanei_genome_00011099	6.95635	-1.53615	1.02591	-1.49735	0.134303	0.201782	0
remanei_genome_00011107	29.3829	-0.59635	0.925973	-0.644025	0.519559	0.610033	0
remanei_genome_00011140	8.85899	-0.284012	0.682987	-0.415838	0.677529	0.742629	0
remanei_genome_00011128	238.209	1.46048	0.386975	3.77409	0.00016059	0.000614432	1
remanei_genome_00011205	41.5122	-1.0663	0.460698	-2.31452	0.0206389	0.042098	-1
remanei_genome_00011298	30.5529	-3.16058	0.845977	-3.73601	0.00018696	0.000702241	-1
remanei_genome_00011325	50.6324	2.78775	0.488167	5.71066	1.12538e-08	8.45409e-08	1
remanei_genome_00011355	1.61834	-0.389572	1.4727	-0.264529	0.791372	0.830385	0
remanei_genome_00011339	13.7576	-1.68397	0.568135	-2.96404	0.00303634	0.0081321	-1
remanei_genome_00011394	2.14107	-0.919135	1.23728	-0.742868	0.457561	0.555933	0
remanei_genome_00011497	16.7481	-1.14986	0.509377	-2.25738	0.0239845	0.0475062	-1
remanei_genome_00011600	2.38067	1.66848	1.20787	1.38134	0.167173	0.245188	0
remanei_genome_00011849	49.6502	1.0246	0.251315	4.07696	4.56293e-05	0.000197941	1
remanei_genome_00011924	81.6307	-0.918996	0.316073	-2.90755	0.00364278	0.00927252	-1
remanei_genome_00012148	5.39906	-0.483177	0.80504	-0.60019	0.54838	0.630228	0
remanei_genome_00012198	486.407	1.29658	0.234415	5.53115	3.1813e-08	2.13009e-07	1
remanei_genome_00012199	17.8746	1.9499	0.53812	3.62354	0.0002906	0.001053	1
remanei_genome_00012218	40.9591	-2.71934	1.02254	-2.65939	0.00782813	0.0177938	-1
remanei_genome_00012288	1.12175	-4.04627	2.56115	-1.57987	0.114137	0.176655	0
remanei_genome_00012359	4816.82	-1.5705	0.228611	-6.86976	6.4308e-12	7.92275e-11	-1
remanei_genome_00012524	1388.46	-1.72682	0.261432	-6.60522	3.9693e-11	4.21994e-10	-1
remanei_genome_00012634	264.086	2.23526	0.356664	6.26712	3.67798e-10	3.48559e-09	1
remanei_genome_00012933	29.3732	-3.17379	1.0259	-3.09365	0.00197711	0.00563842	-1
remanei_genome_00013000	2670.31	-1.56343	0.229696	-6.80652	9.999e-12	1.20772e-10	-1
remanei_genome_00013066	8.55206	0.946516	0.631007	1.50001	0.133612	0.201235	0
remanei_genome_00013068	25.514	-3.0399	0.848855	-3.58118	0.000342049	0.00122138	-1
remanei_genome_00013144	43.658	2.67968	0.597273	4.48653	7.23929e-06	3.65525e-05	1
remanei_genome_00013249	29.0289	2.01684	0.487228	4.13942	3.48181e-05	0.000156554	1
remanei_genome_00013214	11.375	0.224986	0.728842	0.30869	0.757558	0.803194	0
remanei_genome_00013294	2.42373	-4.70445	1.43727	-3.27318	0.00106343	0.00335339	-1
remanei_genome_00013415	7.24109	2.43192	0.919012	2.64624	0.0081393	0.0184331	1
remanei_genome_00013436	2393.18	-1.44097	0.174006	-8.28115	1.2199e-16	3.95504e-15	-1
remanei_genome_00013435	3728.51	-1.45032	0.32002	-4.53195	5.84405e-06	2.99995e-05	-1
remanei_genome_00013569	1.16572	-1.99953	2.47956	-0.806403	0.420011	0.52268	0
remanei_genome_00013655	14.0005	1.1055	0.592091	1.86711	0.0618866	0.106001	0
remanei_genome_00013652	6.18104	1.6602	0.726865	2.28406	0.0223683	0.0451766	1
remanei_genome_00013656	31.8752	0.885565	0.462215	1.91592	0.0553757	0.0969075	0
remanei_genome_00013620	2938.14	-1.11874	0.54943	-2.03618	0.041732	0.0762816	0
remanei_genome_00013662	226.052	-1.40927	0.605923	-2.32582	0.0200283	0.0414008	-1
remanei_genome_00013679	8.16376	0.257338	0.636852	0.404078	0.686156	0.749418	0
remanei_genome_00013724	3544.55	-1.54495	0.216053	-7.15081	8.62683e-13	1.23584e-11	-1
remanei_genome_00013749	9116.89	-2.41045	0.584824	-4.12166	3.76147e-05	0.000166695	-1
remanei_genome_00013762	15930	-2.79223	0.736765	-3.78985	0.000150739	0.000587693	-1
remanei_genome_00013874	1.76389	-0.484478	1.30064	-0.372492	0.709527	0.766784	0
remanei_genome_00013865	417.291	0.827247	0.307364	2.69143	0.00711473	0.0164762	1
remanei_genome_00013871	45.5628	0.667045	0.395797	1.68532	0.0919268	0.147466	0
remanei_genome_00013995	100.966	3.36944	0.720237	4.67823	2.89362e-06	1.53661e-05	1
remanei_genome_00019957	8.01636	-3.38089	1.01511	-3.33056	0.000866705	0.00281067	-1
remanei_genome_00007722	3.50955	-0.362353	1.14785	-0.315679	0.752246	0.798937	0
remanei_genome_00007730	1.51004	-2.47152	1.4899	-1.65885	0.0971454	0.155433	0
remanei_genome_00007824	1.49908	-3.28886	2.11159	-1.55753	0.119345	0.183333	0
remanei_genome_00007829	6.9007	1.76959	0.779424	2.27038	0.0231843	0.0465196	1
remanei_genome_00007863	28.5695	-1.18343	0.646737	-1.82985	0.0672723	0.113845	0
remanei_genome_00008045	1185.13	-1.60193	0.223303	-7.17379	7.29473e-13	1.09599e-11	-1
remanei_genome_00008136	1.61237	-1.24551	1.38519	-0.899161	0.368567	0.466195	0
remanei_genome_00008186	139.41	1.76035	0.417852	4.21286	2.52159e-05	0.000117674	1
remanei_genome_00008207	37002.3	-1.07608	0.261466	-4.11555	3.86263e-05	0.000169956	-1
remanei_genome_00008216	151.29	-0.4887	0.410447	-1.19065	0.23379	0.324357	0
remanei_genome_00008206	27473.2	-1.13949	0.229712	-4.96052	7.03047e-07	4.12454e-06	-1
remanei_genome_00008260	1612.52	-0.313721	0.155602	-2.01618	0.0437814	0.0790889	0
remanei_genome_00008445	815.922	-0.140019	0.185198	-0.756051	0.449619	0.549534	0
remanei_genome_00008467	22.8264	-1.67576	0.493723	-3.39413	0.000688458	0.00228006	-1
remanei_genome_00008500	892.629	-1.29814	0.232566	-5.58182	2.38021e-08	1.64743e-07	-1
remanei_genome_00008667	22.2116	-0.726387	0.524551	-1.38478	0.16612	0.244808	0
remanei_genome_00008652	3.33653	-1.889	0.939754	-2.0101	0.0444205	0.0797756	0
remanei_genome_00008673	5.76621	-0.0770945	0.772134	-0.099846	0.920467	0.935656	0
remanei_genome_00008685	1820.87	-2.10777	0.65619	-3.21213	0.00131753	0.00401781	-1
remanei_genome_00008705	4654.11	2.20016	0.278	7.91425	2.48752e-15	6.38465e-14	1
remanei_genome_00008719	22.1872	2.45646	0.649573	3.78166	0.000155785	0.000601943	1
remanei_genome_00008855	29.5239	-1.36341	0.477512	-2.85524	0.00430045	0.0106754	-1
remanei_genome_00009148	1.56076	1.25949	1.53236	0.82193	0.411116	0.514731	0
remanei_genome_00009149	0.909554	1.12204	2.39866	0.467776	0.639945	0.709004	0
remanei_genome_00009143	19990.6	1.54082	0.748213	2.05933	0.0394625	0.0723479	0
remanei_genome_00009264	249.038	-1.52489	0.233529	-6.52977	6.58687e-11	6.65166e-10	-1
remanei_genome_00009419	404.148	-1.79628	0.208458	-8.61701	6.8728e-18	2.82243e-16	-1
remanei_genome_00009549	2405.57	-1.77773	0.204183	-8.70657	3.13218e-18	1.48417e-16	-1
remanei_genome_00009635	11.1778	3.2655	0.706008	4.62531	3.7404e-06	1.96931e-05	1
remanei_genome_00009719	12.5341	-1.50571	0.569335	-2.64468	0.00817674	0.0184501	-1
remanei_genome_00009929	31.5976	3.16981	0.885685	3.57893	0.000345	0.00122138	1
remanei_genome_00009973	15.4128	-0.667945	0.381447	-1.75108	0.0799318	0.129915	0
remanei_genome_00010048	3565.88	-2.44135	1.21246	-2.01355	0.0440566	0.0793534	0
remanei_genome_00010051	943.027	-2.24314	0.786432	-2.8523	0.00434043	0.0106948	-1
remanei_genome_00010082	3218.86	-2.66494	0.964725	-2.76238	0.00573821	0.0136983	-1
remanei_genome_00010136	118.548	-2.02781	0.520454	-3.89623	9.77022e-05	0.000390809	-1
remanei_genome_00010144	306.22	-2.70613	0.390202	-6.9352	4.05652e-12	5.31663e-11	-1
remanei_genome_00010154	1.83531	-1.31521	1.92087	-0.684697	0.493535	0.585776	0
remanei_genome_00010191	206.11	-1.85866	0.451978	-4.11227	3.9178e-05	0.000171161	-1
remanei_genome_00010215	14409.1	-0.818414	0.263916	-3.10104	0.00192843	0.00555099	-1
remanei_genome_00010244	87.9401	0.842728	0.729407	1.15536	0.247943	0.3384	0
remanei_genome_00010278	2.52363	-0.296458	2.02055	-0.146721	0.883352	0.902396	0
remanei_genome_00010246	7.49361	0.222755	1.01556	0.219342	0.826384	0.85555	0
remanei_genome_00010308	7.88676	-0.735256	1.04949	-0.700586	0.483561	0.575979	0
remanei_genome_00010292	254.813	-0.466271	0.342546	-1.36119	0.173453	0.251997	0
remanei_genome_00010375	2.7046	0.398529	1.07958	0.369152	0.712014	0.766784	0
remanei_genome_00010352	56.8627	-1.58837	0.575251	-2.76117	0.00575952	0.0136983	-1
remanei_genome_00010405	1346.19	-1.31547	0.184491	-7.13026	1.00183e-12	1.40256e-11	-1
remanei_genome_00010399	37.5445	2.10509	0.462615	4.55043	5.35376e-06	2.77136e-05	1
remanei_genome_00010353	1.40435	1.64939	1.416	1.16483	0.244089	0.335623	0
remanei_genome_00010361	1075.33	-0.590737	0.253648	-2.32896	0.0198611	0.0413326	-1
remanei_genome_00010371	1.28657	1.87942	1.90276	0.987734	0.323283	0.421912	0
remanei_genome_00010458	13.1224	0.18583	0.796408	0.233335	0.815501	0.845705	0
remanei_genome_00010514	2973.04	-0.744302	0.185243	-4.01798	5.87e-05	0.000251106	-1
remanei_genome_00010522	4.13626	3.04971	1.12751	2.70483	0.00683392	0.0158856	1
remanei_genome_00010488	4730.54	5.56237	0.932965	5.96204	2.49114e-09	2.0737e-08	1
remanei_genome_00010544	658.724	1.38712	0.295796	4.68943	2.73969e-06	1.46752e-05	1
remanei_genome_00010545	169.234	1.29871	0.463696	2.80077	0.00509812	0.0123187	1
remanei_genome_00010585	1.81365	0.627286	1.33458	0.470025	0.638337	0.708497	0
remanei_genome_00010605	69.9104	2.05913	0.486863	4.22937	2.34342e-05	0.000111903	1
remanei_genome_00010610	2812.76	-1.08609	0.313725	-3.46193	0.000536326	0.00183543	-1
remanei_genome_00010674	288.67	-1.39501	0.263877	-5.28658	1.24624e-07	7.99669e-07	-1
remanei_genome_00010661	444.016	0.784283	0.269065	2.91484	0.00355868	0.00917216	1
remanei_genome_00010758	672.303	2.79808	0.914974	3.0581	0.00222744	0.00622717	1
remanei_genome_00010763	673.395	-0.70769	0.335481	-2.10948	0.034903	0.0655496	0
remanei_genome_00010806	2.49951	-1.65243	1.22871	-1.34484	0.178676	0.258367	0
remanei_genome_00016990	11776.8	-0.926125	0.266881	-3.47017	0.000520122	0.00178994	-1
remanei_genome_00016984	16.619	-1.65846	0.702146	-2.36198	0.0181776	0.0386116	-1
remanei_genome_00016991	289.232	0.995582	0.329643	3.02019	0.00252618	0.00688553	1
remanei_genome_00017061	5.27486	1.04621	0.944319	1.1079	0.267904	0.361905	0
remanei_genome_00017085	364.759	-0.761004	0.490791	-1.55057	0.121006	0.185422	0
remanei_genome_00017105	65.1748	-0.730731	0.314039	-2.32688	0.0199717	0.0414008	-1
remanei_genome_00017121	1.1745	-1.19397	1.96908	-0.606359	0.544277	0.626681	0
remanei_genome_00017176	4549.17	-2.78672	0.87982	-3.16737	0.00153825	0.00455868	-1
remanei_genome_00017227	211.754	-1.68758	0.365363	-4.61892	3.85743e-06	2.01371e-05	-1
remanei_genome_00017296	3588.04	-0.793425	0.307858	-2.57725	0.00995909	0.0220148	-1
remanei_genome_00017415	342.996	-0.718278	0.374366	-1.91865	0.0550283	0.0965738	0
remanei_genome_00017587	5.70681	0.547662	0.868349	0.630693	0.528241	0.615116	0
remanei_genome_00017647	2.12058	0.360513	1.37797	0.261626	0.79361	0.830385	0
remanei_genome_00017682	7.61428	-1.99944	0.921581	-2.16957	0.0300391	0.0574661	0
remanei_genome_00017817	145.227	0.209592	0.535218	0.391601	0.695353	0.75678	0
remanei_genome_00017900	1.56998	1.31092	1.87193	0.700306	0.483736	0.575979	0
remanei_genome_00017991	86.2029	0.948108	0.408815	2.31916	0.0203862	0.0417206	1
remanei_genome_00018084	37.2513	-0.842502	0.406811	-2.07099	0.0383595	0.0709594	0
remanei_genome_00018117	1.8079	-2.64615	2.15698	-1.22679	0.219903	0.30767	0
remanei_genome_00018206	156.752	1.55916	0.37318	4.17803	2.94042e-05	0.000135172	1
remanei_genome_00018205	4.76531	0.0719103	0.989801	0.0726513	0.942084	0.953739	0
remanei_genome_00018209	72.5928	2.56326	0.498751	5.13936	2.75678e-07	1.69818e-06	1
remanei_genome_00018438	30.0653	-3.19709	0.959944	-3.33049	0.000866928	0.00281067	-1
remanei_genome_00018483	5.61543	0.290536	0.819962	0.354328	0.723093	0.773308	0
remanei_genome_00018490	1262.9	-0.569348	0.515223	-1.10505	0.269137	0.362775	0
remanei_genome_00018687	11.6623	2.63914	0.739013	3.57117	0.00035539	0.00125097	1
remanei_genome_00018794	9.26355	-0.522879	0.822879	-0.635427	0.52515	0.613876	0
remanei_genome_00018872	1.36851	-1.4669	1.19053	-1.23214	0.217898	0.305753	0
remanei_genome_00019084	4.4997	-0.806927	1.36111	-0.592845	0.553285	0.634681	0
remanei_genome_00019080	1.03435	2.85389	2.66246	1.0719	0.283766	0.377537	0
remanei_genome_00019097	5.74102	-1.42817	1.05164	-1.35804	0.174452	0.252853	0
remanei_genome_00019118	33.9151	-2.33531	0.701557	-3.32875	0.000872359	0.00281347	-1
remanei_genome_00019122	1.11334	-0.511192	1.98297	-0.257791	0.796568	0.830385	0
remanei_genome_00019178	313.266	-2.03357	0.313105	-6.49486	8.31082e-11	8.12614e-10	-1
remanei_genome_00019250	479.728	-0.812452	0.264439	-3.07236	0.00212375	0.00597366	-1
remanei_genome_00019317	3.39236	2.35402	1.16124	2.02716	0.0426461	0.0774927	0
remanei_genome_00019276	10.0889	-1.80018	0.968374	-1.85897	0.0630312	0.107258	0
remanei_genome_00019316	37.2682	3.04212	0.547546	5.55591	2.76167e-08	1.88016e-07	1
remanei_genome_00019382	256.874	-0.312477	0.458498	-0.681523	0.49554	0.586943	0
remanei_genome_00019408	3340.51	-2.58749	0.530984	-4.87301	1.0991e-06	6.21145e-06	-1
remanei_genome_00019415	0.956141	-0.360404	2.67744	-0.134608	0.892922	0.909157	0
remanei_genome_00019304	303.943	-1.12963	0.258248	-4.37421	1.21875e-05	6.05445e-05	-1
remanei_genome_00019451	33.751	0.624507	0.45141	1.38346	0.166525	0.244819	0
remanei_genome_00019442	1965.98	4.8889	0.723126	6.76079	1.37243e-11	1.56558e-10	1
remanei_genome_00019498	1.57267	-0.811551	1.58089	-0.513352	0.607705	0.68187	0
remanei_genome_00019501	2.4344	1.38147	1.08735	1.27049	0.203909	0.288091	0
remanei_genome_00019476	1.51599	0.586672	1.58271	0.370676	0.710879	0.766784	0
remanei_genome_00019475	39.9218	0.548517	0.276048	1.98704	0.0469182	0.0837727	0
remanei_genome_00019477	3.27594	-1.04351	0.986607	-1.05767	0.290204	0.383617	0
remanei_genome_00019604	4.39406	2.48024	1.06417	2.33067	0.0197709	0.0412843	1
remanei_genome_00019649	92.0574	-3.09652	0.465426	-6.65309	2.87012e-11	3.15713e-10	-1
remanei_genome_00000310	528.997	-2.49166	0.357194	-6.97565	3.04466e-12	4.1678e-11	-1
remanei_genome_00001064	26.5166	1.75604	0.42519	4.13002	3.62732e-05	0.000161915	1
remanei_genome_00001185	2988.69	-2.46007	0.237779	-10.3461	4.36062e-25	8.95381e-23	-1
remanei_genome_00003411	44.1205	1.44046	0.482219	2.98715	0.00281593	0.00760795	1
remanei_genome_00003880	57.7388	1.2638	0.317347	3.98239	6.82253e-05	0.000283965	1
remanei_genome_00004152	1.0518	-0.529284	3.02997	-0.174683	0.861329	0.884297	0
remanei_genome_00004340	70.3626	0.493986	0.236387	2.08974	0.0366414	0.0681907	0
remanei_genome_00004583	3.57394	0.433849	0.97979	0.442798	0.657912	0.722413	0
remanei_genome_00004620	19.1511	2.24346	0.681585	3.29154	0.000996403	0.00319679	1
remanei_genome_00006297	643.375	-0.531882	0.353649	-1.50398	0.132586	0.200671	0
remanei_genome_00006415	10.7474	1.53839	0.65551	2.34686	0.0189324	0.0400769	1
remanei_genome_00006512	50.5594	1.22722	0.358429	3.42388	0.000617338	0.00208945	1
remanei_genome_00007302	21.6612	0.888128	0.688544	1.28986	0.197098	0.281047	0
remanei_genome_00007314	26.8961	0.583097	0.531966	1.09612	0.273028	0.366706	0
remanei_genome_00007419	14.7536	1.06661	0.599162	1.78017	0.0750477	0.123608	0
remanei_genome_00007459	164.395	0.56582	0.608259	0.930229	0.352253	0.44925	0
remanei_genome_00007524	48.698	0.965088	0.538263	1.79297	0.072978	0.120521	0
remanei_genome_00008518	5.39928	2.98827	1.09729	2.72332	0.00646299	0.0151377	1
remanei_genome_00009130	806.77	2.73702	0.267539	10.2304	1.44961e-24	2.2324e-22	1
remanei_genome_00010302	22.3524	1.84912	0.472674	3.91205	9.15154e-05	0.000370878	1
remanei_genome_00011998	433.938	2.18331	0.291648	7.48611	7.09447e-14	1.3243e-12	1
remanei_genome_00012459	2747.86	2.99472	0.408167	7.33701	2.18426e-13	3.73752e-12	1
remanei_genome_00013092	9126.8	-1.65247	0.219072	-7.54306	4.59058e-14	9.12192e-13	-1
remanei_genome_00013308	2.20585	1.00974	1.51785	0.665242	0.505896	0.596995	0
remanei_genome_00014554	212.01	1.57295	0.321429	4.89362	9.89997e-07	5.64665e-06	1
remanei_genome_00014973	5721.26	-1.92492	0.204806	-9.39872	5.52333e-21	4.25296e-19	-1
remanei_genome_00015268	1227.35	-1.33178	0.19853	-6.70823	1.97003e-11	2.20644e-10	-1
remanei_genome_00016114	105.28	0.113727	0.399457	0.284705	0.77587	0.816985	0
remanei_genome_00016580	349.9	1.84922	0.519957	3.55649	0.000375843	0.00131545	1
remanei_genome_00016934	854.537	-2.35707	0.841606	-2.80068	0.00509946	0.0123187	-1
remanei_genome_00016997	153.973	-1.74272	0.427905	-4.07268	4.64759e-05	0.000200204	-1
remanei_genome_00017857	12680.3	-1.2093	0.184564	-6.55219	5.66976e-11	5.91961e-10	-1
remanei_genome_00019180	5540.6	-2.11407	0.345466	-6.11947	9.38881e-10	8.26215e-09	-1
