## Supplementary Table S9 for "Conserved gene expression plasticity in development is more pervasive than expression divergence between species of *Caenorhabditis* nematodes"

### Sheet: Supplementary Table S9
Comparison	diff	lwr	upr	p adj
M1-M0	-0.0667519	-0.110605	-0.022899	4.23584e-05
M10-M0	0.00232238	-0.0367829	0.0414276	1
M11-M0	0.00804796	-0.0402235	0.0563195	0.999994
M2-M0	0.00691711	-0.0312292	0.0450635	0.999986
M3-M0	0.00261842	-0.0484084	0.0536452	1
M4-M0	0.0182275	-0.022198	0.058653	0.947761
M5-M0	-0.0319719	-0.0696154	0.00567149	0.190238
M6-M0	-0.00476026	-0.0442206	0.0347	1
M7-M0	-0.0191752	-0.0610468	0.0226964	0.941828
M8-M0	-0.0681702	-0.108195	-0.0281453	1.72893e-06
M9-M0	-0.0365386	-0.0742739	0.00119672	0.0682752
M10-M1	0.0690742	0.0423341	0.0958144	0
M11-M1	0.0747998	0.0358646	0.113735	2.20299e-08
M2-M1	0.073669	0.0483518	0.0989861	0
M3-M1	0.0693703	0.0270672	0.111673	5.51553e-06
M4-M1	0.0849793	0.0563431	0.113616	0
M5-M1	0.0347799	0.0102271	0.0593328	0.000231748
M6-M1	0.0619916	0.0347349	0.0892483	0
M7-M1	0.0475767	0.0169328	0.0782205	2.53857e-05
M8-M1	-0.00141835	-0.0294862	0.0266495	1
M9-M1	0.0302133	0.00551976	0.0549068	0.00369177
M11-M10	0.00572558	-0.0277721	0.0392233	0.999992
M2-M10	0.00459473	-0.0111248	0.0203143	0.998499
M3-M10	0.00029604	-0.037063	0.0376551	1
M4-M10	0.0159051	-0.00473906	0.0365492	0.328285
M5-M10	-0.0342943	-0.0487507	-0.0198379	0
M6-M10	-0.00708264	-0.0257662	0.0116009	0.985836
M7-M10	-0.0214976	-0.0448469	0.00185178	0.105791
M8-M10	-0.0704926	-0.0903408	-0.0506444	0
M9-M10	-0.038861	-0.053555	-0.024167	0
M2-M11	-0.00113085	-0.033504	0.0312423	1
M3-M11	-0.00542954	-0.0522976	0.0414385	1
M4-M11	0.0101795	-0.0248504	0.0452095	0.998578
M5-M11	-0.0400199	-0.0717989	-0.00824092	0.00228657
M6-M11	-0.0128082	-0.0467197	0.0211033	0.986248
M7-M11	-0.0272232	-0.0639125	0.0094662	0.388703
M8-M11	-0.0762182	-0.110785	-0.0416513	0
M9-M11	-0.0445866	-0.0764743	-0.0126988	0.000307084
M3-M2	-0.00429869	-0.0406528	0.0320554	1
M4-M2	0.0113104	-0.00745409	0.0300748	0.713894
M5-M2	-0.038889	-0.0505042	-0.0272739	0
M6-M2	-0.0116774	-0.0282604	0.00490568	0.475293
M7-M2	-0.0260923	-0.0477975	-0.0043871	0.00487885
M8-M2	-0.0750873	-0.0929724	-0.0572023	0
M9-M2	-0.0434557	-0.0553652	-0.0315462	0
M4-M3	0.015609	-0.0231298	0.0543479	0.97712
M5-M3	-0.0345904	-0.0704164	0.00123565	0.0701112
M6-M3	-0.00737868	-0.0451092	0.0303518	0.99997
M7-M3	-0.0217936	-0.0620392	0.018452	0.83444
M8-M3	-0.0707886	-0.109109	-0.0324681	1.04519e-07
M9-M3	-0.039157	-0.0750796	-0.00323448	0.0190265
M5-M4	-0.0501994	-0.0679191	-0.0324797	0
M6-M4	-0.0229877	-0.0442968	-0.0016787	0.0216084
M7-M4	-0.0374027	-0.0629016	-0.0119038	0.000104811
M8-M4	-0.0863977	-0.108735	-0.0640604	0
M9-M4	-0.0547661	-0.0726802	-0.036852	0
M6-M5	0.0272117	0.0118207	0.0426026	5.04038e-07
M7-M5	0.0127967	-0.0080119	0.0336054	0.686639
M8-M5	-0.0361983	-0.0529839	-0.0194126	0
M9-M5	-0.00456666	-0.014751	0.00561765	0.949744
M7-M6	-0.0144149	-0.0383542	0.00952428	0.715226
M8-M6	-0.06341	-0.0839488	-0.0428711	0
M9-M6	-0.0317783	-0.0473927	-0.016164	8.60873e-10
M8-M7	-0.048995	-0.0738539	-0.0241361	6.93398e-09
M9-M7	-0.0173634	-0.0383378	0.00361101	0.223179
M9-M8	0.0316316	0.0146409	0.0486223	7.77701e-08
